# Mitogenomics and mitochondrial gene phylogeny decipher the evolution of Saccharomycotina yeasts

**DOI:** 10.1101/2021.06.11.448017

**Authors:** Anastasia C. Christinaki, Spyros G. Kanellopoulos, Alexandra M. Kortsinoglou, Bart Theelen, Teun Boekhout, Vassili N. Kouvelis

## Abstract

Saccharomycotina yeasts contain diverse clades within the kingdom of Fungi and are important to human everyday life. This work investigates the evolutionary relationships among these yeasts from a mitochondrial (mt) genomic perspective. A comparative study of 141 yeast mt genomes representing all major phylogenetic lineages of Saccharomycotina was performed, including genome size and content variability, intron and intergenic regions’ diversity, genetic code alterations and syntenic variation. Findings from this study suggest that mt genome size diversity is the result of a ceaseless random process mainly based on genetic recombination and intron mobility. Gene order analysis revealed conserved syntenic units and many occurring rearrangements, which can be correlated with major evolutionary events as shown by the phylogenetic analysis of the concatenated mt protein matrix. For the first time, molecular dating indicated a slower mt genome divergence rate in the early stages of yeast evolution, in contrast with a faster rate in the late evolutionary stages, compared to their nuclear time divergence. Genetic code reassignments of mt genomes are a perpetual process happening in many different parallel evolutionary steps throughout Saccharomycotina evolution. Overall, this work shows that phylogenetic studies that employ the mt genome of yeasts highlight major evolutionary events.
