## Supplemental Table S1 for "Mitogenomics and mitochondrial gene phylogeny decipher the evolution of Saccharomycotina yeasts"

### Sheet: S1
	S1 Table: The species and strain identity used in this study. The Accession Number of their mt genome, the family and Phylogenetic groups in which they are classified, the genetic code, the morphology, size of mt genomes, the number, total and % size of introns, the total and % size of intergenic regions, the AT content, presence of nad genes and rps3 gene, the number of trns and the number of GC…
Tree cluster	A/A	Species	Strain	Acc. No	Family	Phylogenetic groups	Genetic code	Morphology	Size	no of Introns	Total size of introns	% size of intron	Total size of intergenic regions	% size of intergenic regions	AT Content	NADH existance	rps3/var1 position	trns	GC Repeats ID 90%	Species
	1	Wickerhamomyces pijperi CBS 2887	CBS 2887	NC_022166	Phaffomycetaceae	Phaffomycetaceae clade	4	L	23268	2	1502	6.45522	8350	35.8862	0.7727	no	sa	25	0	Wickerhamomyces pijperi CBS 2887
	2	Wickerhamomyces mucosus	CBS 6341	NC_022171.1	Phaffomycetaceae	Phaffomycetaceae clade	4	C	46416	11	14805	31.8963	10892	23.466	0.8251	yes	sa	25	0	Wickerhamomyces mucosus			Distribution according to size
	3	Wickerhamomyces canadensis	21	NC_001762.1	Phaffomycetaceae	Phaffomycetaceae clade	4	C	27694	2	2151	7.76703	5360	19.3544	0.8186	yes	sa	25	0	Wickerhamomyces canadensis			Size	No of genomes with known size
	4	Barnettozyma californica	CBS 252	NC_022159.1	Phaffomycetaceae	Phaffomycetaceae clade	4	C	48471	11	14172	29.2381	13727	28.32	0.8076	yes	sa	24	7	Barnettozyma californica			>100	1
	5	Candida norvegica	CBS 2874	NC_022175.1	Phaffomycetaceae	Phaffomycetaceae clade	4	C	42180	6	9319	22.0934	12297	29.1536	0.824	yes	sa	24	1	Candida norvegica			90-99.9	2
	6	Cyberlindnera suaveolens CBS 255	CBS 255	KC993181.1	Phaffomycetaceae	Phaffomycetaceae clade	4	C	49704	14	17391	34.9891	9349	18.8094	0.7896	yes	sa	25	1	Cyberlindnera suaveolens CBS 255			80-89.9	5
	7	Cyberlindera suaveolens CBS 1670	CBS 1670	NC_022167.1	Phaffomycetaceae	Phaffomycetaceae clade	4	C	51521	14	16796	32.6003	14247	27.6528	0.7948	yes	sa	25	1	Cyberlindera suaveolens CBS 1670			70-79.9	8
	8	Candida vartiovaarae	CBS 4289	NC_022164.1	Phaffomycetaceae	Phaffomycetaceae clade	4	C	33201	3	3708	11.1683	9067	27.3094	0.7908	yes	sa	25	0	Candida vartiovaarae			60-69.9	8
	9	Cyberlindnera jadinii	CBS 1600	NC_022163.1	Phaffomycetaceae	Phaffomycetaceae clade	4	C	41644	7	10538	25.305	10724	25.7516	0.8134	yes	sa	25	0	Cyberlindnera jadinii			50-59.9	13
	10	Peterozyma toletana NRRL YB-4247	NRRL YB-4247	PPKG00000000	Debaryomycetaceae	CUG-Ala clade	4	N/A	N/A	13	N/A	N/A	N/A	N/A	N/A	yes	N/A	N/A	1	Peterozyma toletana NRRL YB-4247			40-49.9	22
	11	Nakazawaea holstii NRRL Y-2155	N/A	PPKU00000000	Pichiaceae	CUG-Ala clade	4	N/A	N/A	1	N/A	N/A	N/A	N/A	N/A	yes	N/A	N/A	1	Nakazawaea holstii NRRL Y-2155			30-39.9	35
	12	Pachysolen tannophilus NRRL Y-2460	NRRL Y-2460	CAHV00000000	Saccharomycetaceae	CUG-Ala clade	3	N/A	N/A	2	N/A	N/A	N/A	N/A	N/A	yes	N/A	N/A	0	Pachysolen tannophilus NRRL Y-2460			20-29.9	35
	13	Candida sake CBS 159	CBS 159	NC_022168.1	Debaryomycetaceae	CUG-Ser1 clade	4	C	26208	4	3962	15.1175	4429	16.8994	0.7426	yes	no	25	6	Candida sake CBS 159			<20	1
	14	Candida subhashii FR 392 06 SUB1	i FR 392 06 SUB1	KC993184.1	Debaryomycetaceae	CUG-Ser1 clade	4	C	28562	0	0	0	10623	37.1928	0.4735	yes	no	24	7	Candida subhashii FR 392 06 SUB1			TOTAL	130
	15	Candida subhashii strain FGA 2.2	FGA 2.2	KX781248.1	Debaryomycetaceae	CUG-Ser1 clade	4	L	29930	0	0	0	11327	37.845	0.4731	yes	no	24	8	Candida subhashii strain FGA 2.2
	16	Candida subhashii FR 392	FR 392	NC_014337.1	Debaryomycetaceae	CUG-Ser1 clade	4	L	29795	0	0	0	10623	35.6536	0.4733	yes	no	24	8	Candida subhashii FR 392
	17	Candida saraburiensis KU-Xs13	KU-Xs13	NC_022152.1	Debaryomycetaceae	CUG-Ser1 clade	4	C	32135	5	3661	11.3926	8316	25.8783	0.7421	yes	no	25	5	Candida saraburiensis KU-Xs13
	18	Candida viswanathii CBS 4024	CBS 4024	NC_013809.1	Debaryomycetaceae	CUG-Ser1 clade	4	C	39242	5	5722	14.5813	14845	37.8294	0.7375	yes	no	25	2	Candida viswanathii CBS 4024
	19	Candida tetrigidarum NRRL Y-48142	NRRL Y-48142	KC993180.1	Debaryomycetaceae	CUG-Ser1 clade	4	C	52426	4	2001	3.81681	32735	62.4404	0.7184	yes	no	25	0	Candida tetrigidarum NRRL Y-48142
	20	Candida tropicalis CBS 94	CBS 94	NC_022160.1	Debaryomycetaceae	CUG-Ser1 clade	4	C	54610	4	4184	7.6616	32519	59.5477	0.6305	yes	no	24	322	Candida tropicalis CBS 94
	21	Candida sojae CBS 7871	CBS 7871	NC_013839.1	Debaryomycetaceae	CUG-Ser1 clade	4	C	39415	2	3467	8.79614	12245	31.0669	0.709	yes	no	29	24	Candida sojae CBS 7871
	22	Candida frijolesensis NRRL Y-48060	NRRL Y-48060	NC_015814.1	Debaryomycetaceae	CUG-Ser1 clade	4	L	37215	5	10716	28.7948	7163	19.2476	0.7845	yes	no	24	0	Candida frijolesensis NRRL Y-48060
	23	Candida labiduridarum NRRL Y-27940	NRRL Y-27940	NC_022170.1	Debaryomycetaceae	CUG-Ser1 clade	4	C	39443	10	12009	30.4465	7694	19.5066	0.7953	yes	no	24	0	Candida labiduridarum NRRL Y-27940
	24	Candida neerlandica NRRL Y-27057	NRRL Y-27057	NC_011133	Debaryomycetaceae	CUG-Ser1 clade	4	C	32141	7	5773	17.9615	8019	24.9494	0.7562	yes	no	24	0	Candida neerlandica NRRL Y-27057
	25	Candida albicans CBS 562	CBS 562	NC_018046	Debaryomycetaceae	CUG-Ser1 clade	4	C	33928	6	6863	20.2281	14492	42.714	0.6826	yes	no	30	12	Candida albicans CBS 562
	26	Candida albicans SC5314	SC5314	NC_002653.1	Debaryomycetaceae	CUG-Ser1 clade	4	C	40420	6	6221	15.3909	14710	36.3929	0.6784	yes	no	30	16	Candida albicans SC5314
	27	Candida gigantensis NRRRL Y-27736	NRRRL Y-27736	NC_022174.1	Debaryomycetaceae	CUG-Ser1 clade	4	C	55125	1	254	0.460771	33975	61.6327	0.4787	yes	no	31	98	Candida gigantensis NRRRL Y-27736
	28	Candida maltosa CBS 561	CBS 561	NC_013830.1	Debaryomycetaceae	CUG-Ser1 clade	4	C	62949	6	4970	7.89528	38415	61.0256	0.7795	yes	no	26	396	Candida maltosa CBS 561
	29	Candida parapsilosis CBS 7157 (SR 23)	CBS 7157	NC_005253.2	Debaryomycetaceae	CUG-Ser1 clade	4	L	32745	7	8965	27.3782	6121	18.6929	0.7618	yes	no	24	0	Candida parapsilosis CBS 7157 (SR 23)
	30	Candida orthopsilosis MCO456	MCO456	NC_006972.1	Debaryomycetaceae	CUG-Ser1 clade	4	C	22528	2	1427	6.33434	3262	14.4798	0.7496	yes	no	24	0	Candida orthopsilosis MCO456
	31	Candida theae G-17	G-17	NC_022169	Debaryomycetaceae	CUG-Ser1 clade	4	L	26234	4	3724	14.1953	5026	19.1583	0.7575	yes	no	24	0	Candida theae G-17
	32	Candida metapsilosis MCO448	MCO448	NC_006971.1	Debaryomycetaceae	CUG-Ser1 clade	4	L	24152	1	1426	5.90427	5223	21.6255	0.7491	yes	no	24	0	Candida metapsilosis MCO448
	33	Candida jiufengensis AS2.3688	AS2.3688	NC_014693.1	Debaryomycetaceae	CUG-Ser1 clade	4	C	29672	9	7060	23.7935	6132	20.6659	0.7165	yes	no	24	0	Candida jiufengensis AS2.3688
	34	Candida pseudojiufengensis AS2.3693	AS2.3693	NC_022156.1	Debaryomycetaceae	CUG-Ser1 clade	4	C	33625	9	7060	20.9963	9011	26.7985	0.7222	yes	no	24	2	Candida pseudojiufengensis AS2.3693
	35	Candida oxycetoniae AS2.3656	AS2.3656	NC_022162.1	Debaryomycetaceae	CUG-Ser1 clade	4	L	62593	6	12633	20.1828	29895	47.7609	0.7407	yes	no	24	25	Candida oxycetoniae AS2.3656
	36	Lodderomyces elongisporus NRRL YB-4239	NRRL YB-4239	????	Debaryomycetaceae	CUG-Ser1 clade	4	C	35600	0	0	0	18201	51.1264	0.73	yes	no	23	0	Lodderomyces elongisporus NRRL YB-4239
	37	Candida corydali NRRL Y-27910	NRRL Y-27910	NC_022172.1	Debaryomycetaceae	CUG-Ser1 clade	4	C	46389	13	11922	25.7001	16567	35.7132	0.7325	yes	no	24	3	Candida corydali NRRL Y-27910
	38	Candida chauliodis NRRL Y-27909	NRRL Y-27909	NC_022176.1	Debaryomycetaceae	CUG-Ser1 clade	4	C	77153	12	7405	9.59781	51992	67.3882	0.7216	yes	no	26	245	Candida chauliodis NRRL Y-27909
	39	Candida bohioensis NRRL Y-27737	NRRL Y-27737	NC_022434.1	Debaryomycetaceae	CUG-Ser1 clade	4	C	69218	3	911	1.31613	48147	69.5585	0.7808	yes	no	24	339	Candida bohioensis NRRL Y-27737
	40	Candida buenavistaensis NRRL Y-27734	NRRL Y-27734	NC_022153.1	Debaryomycetaceae	CUG-Ser1 clade	4	C	46389	0	0	0	28356	61.1266	0.6858	yes	no	23	328	Candida buenavistaensis NRRL Y-27734
	41	Candida blackwelliae AS2.3639	AS2.3639	NC_022173.1	Debaryomycetaceae	CUG-Ser1 clade	4	C	32053	1	602	1.87814	13870	43.2721	0.7539	yes	no	24	66	Candida blackwelliae AS2.3639
	42	Debaryomyces hansenii CBS 767	CBS 767	NC_010166.1	Debaryomycetaceae	CUG-Ser1 clade	4	C	29462	4	8170	27.7306	3738	12.6875	0.7298	yes	no	25	0	Debaryomyces hansenii CBS 767
	43	Candida psychrophila strain NRRL Y-17665	NRRL Y-17665	NC_036103.1	Debaryomycetaceae	CUG-Ser1 clade	4	C	38445	10	16577	43.1187	4718	12.2721	0.7324	yes	no	25	0	Candida psychrophila strain NRRL Y-17665
	44	Millerozyma farinosa CBS 7064	CBS 7064	NC_013255.1	Debaryomycetaceae	CUG-Ser1 clade	4	C	39107	14	18680	47.7664	2886	7.37975	0.7703	yes	no	25	12	Millerozyma farinosa CBS 7064
	45	Millerozyma farinosa CBS 185	CBS 185	FN870377.1	Debaryomycetaceae	CUG-Ser1 clade	4	C	32065	5	7864	24.5252	6476	20.1965	0.7307	yes	no	26	0	Millerozyma farinosa CBS 185
	46	Meyerozyma guilliermondii CBS 2030	CBS 2030	NC_022154.1	Debaryomycetaceae	CUG-Ser1 clade	4	C	31070	11	9959	32.0534	3473	11.178	0.7542	yes	no	25	0	Meyerozyma guilliermondii CBS 2030
	47	Candida alai NRRL Y-27739	NRRL Y-27739	NC_014612.1	Debaryomycetaceae	CUG-Ser1 clade	4	C	30368	1	512	1.68599	11641	38.3331	0.7906	yes	no	25	4	Candida alai NRRL Y-27739
	48	Candida auris JCM 15448	JCM 15448	AP018713.1	Metschnikowiaceae	CUG-Ser1 clade	4	C	27071	2	4124	15.234	5173	19.109	0.7731	yes	no	32	0	Candida auris JCM 15448
	49	Candida intermedia strain CBS 141442	CBS 141442	LT635763	Metschnikowiaceae	CUG-Ser1 clade	4	L	21871	0	0	0	4372	19.9899	0.7269	yes	no	23	0	Candida intermedia strain CBS 141442
	50	Clavispora lusitaniae CBS 6936	CBS 6936	NC_022161.1	Metschnikowiaceae	CUG-Ser1 clade	4	C	24896	1	1301	5.22574	4984	20.0193	0.7316	yes	no	25	0	Clavispora lusitaniae CBS 6936
	51	Metschnikowia reukaufii MR1	MR1	CM010605.1	Metschnikowiaceae	CUG-Ser1 clade	4	C	29534	1	9305	31.5061	7502	25.4012	0.6736	yes	no	25	7	Metschnikowia reukaufii MR1
	52	Saccharomycopsis malanga KCN26	KCN26	CP025327	Saccharomycopsidaceae	CUG-Ser2 clade	4	N/A	N/A	13	N/A	N/A	N/A	N/A	N/A	yes	N/A	N/A	0	Saccharomycopsis malanga KCN26
	53	Candida santjacobensis CBS 8183	CBS 8183	NC_022155.1	Trichomonascaceae (/Dipodascaceae)	Dipodascaceae/Trichomoscaceae clade	4	C	64525	5	4013	6.21929	38703	59.9814	0.7445	yes	no	25	1	Candida santjacobensis CBS 8183
	54	Starmerella bacillaris CECT 11046	CECT 11046	NC_005972.1	Trichomonascaceae (/Dipodascaceae)	Dipodascaceae/Trichomoscaceae clade	4	C	23114	5	8994	38.9115	1984	8.58354	0.7867	no	sa	25	0	Starmerella bacillaris CECT 11046
	55	Yarrowia deformans CBS 2071	CBS2071	NC_016130.1	Dipodascaceae	Dipodascaceae/Trichomoscaceae clade	4	C	40665	13	13653	33.5743	7326	18.0155	0.7683	yes	sa	24	0	Yarrowia deformans CBS 2071
	56	Yarrowia galli CBS 9722	CBS 9722	NC_016116.1	Dipodascaceae	Dipodascaceae/Trichomoscaceae clade	4	C	48508	18	18305	37.736	10448	21.5387	0.7723	yes	sa	24	0	Yarrowia galli CBS 9722
	57	Yarrowia phangngaensis CBS 10407	CBS 10407	NC_016126	Dipodascaceae	Dipodascaceae/Trichomoscaceae clade	4	C	28017	2	1907	6.80658	6313	22.5327	0.7722	yes	no	25	0	Yarrowia phangngaensis CBS 10407
	58	Yarrowia alimentaria CBS 10151	CBS 10151	NC_016124	Dipodascaceae	Dipodascaceae/Trichomoscaceae clade	4	C	35173	7	8279	23.5379	7065	20.0864	0.7717	yes	sa	24	0	Yarrowia alimentaria CBS 10151
	59	Yarrowia prachuapensis WB15	WB15	NC_022435.1	Dipodascaceae	Dipodascaceae/Trichomoscaceae clade	4	C	90840	1	1423	1.56649	70767	77.9029	0.7768	yes	sa	25	435	Yarrowia prachuapensis WB15
	60	Yarrowia lipolytica CBS 599 / W29	CBS 599	NC_002659.1	Dipodascaceae	Dipodascaceae/Trichomoscaceae clade	4	C	47916	18	21049	43.929	6750	14.0872	0.7731	yes	sa	24	1	Yarrowia lipolytica CBS 599 / W29
	61	Dipodascus magnusii CBS 234.85	CBS 234.85	NC_020043.1	Dipodascaceae	Dipodascaceae/Trichomoscaceae clade	4	C	42757	14	17194	40.2133	5699	13.3288	0.6182	yes	sa	25	1	Dipodascus magnusii CBS 234.85
	62	Magnusiomyces tetrasperma NRRL Y-7288	NRRL Y-7288	NC_024094.1	Dipodascaceae	Dipodascaceae/Trichomoscaceae clade	4	C	44469	10	6851	15.4062	17756	39.9289	0.513	yes	sa	25	11	Magnusiomyces tetrasperma NRRL Y-7288
	63	Magnusiomyces magnusii 270	270	KJ459953.1	Dipodascaceae	Dipodascaceae/Trichomoscaceae clade	4	C	42757	12	15095	35.3042	5680	13.2844	0.6182	yes	sa	25	0	Magnusiomyces magnusii 270
	64	Magnusiomyces ingens NRRL Y-17630	NRRL Y-17630	NC_024093.1	Dipodascaceae	Dipodascaceae/Trichomoscaceae clade	4	C	37684	7	11089	29.4263	6312	16.7498	0.7965	yes	sa	25	0	Magnusiomyces ingens NRRL Y-17630
	65	Magnusiomyces capitatus NRRL Y-17686	NRRL Y-17686	NC_024095.1	Dipodascaceae	Dipodascaceae/Trichomoscaceae clade	4	C	43486	8	13175	30.2971	9810	22.559	0.7584	yes	sa	25	0	Magnusiomyces capitatus NRRL Y-17686
	66	Groenewaldozyma (Candida) salmanticensis CBS 5121	CBS 5121	HQ267969.1	Trichomonascaceae	Dipodascaceae/Trichomoscaceae clade	4	L	27812	3	2747	9.87703	4651	16.723	0.7976	yes	sa	25	0	Groenewaldozyma (Candida) salmanticensis CBS 5121
	67	Groenewaldozyma salmanticensis		NC_014613	Trichomonascaceae	Dipodascaceae/Trichomoscaceae clade	4	C	27812	3	2747	9.87703	4651	16.723	0.7976	yes	sa	25	0	Groenewaldozyma salmanticensis
	68	Lipomyces lipofer NRRL Y-11555	NRRL Y-11555	PPJX00000000	Lipomycetaceae	Lipomycetaceae clade	4	N/A	N/A	4	N/A	N/A	N/A	N/A	N/A	yes	N/A	N/A	1	Lipomyces lipofer NRRL Y-11555
	69	Lipomyces mesembrius NRRL Y-27506	NRRL Y-27506	PPJS00000000	Lipomycetaceae	Lipomycetaceae clade	4	N/A	N/A	13	N/A	N/A	N/A	N/A	N/A	yes	N/A	N/A	3	Lipomyces mesembrius NRRL Y-27506
	70	Lipomyces oligophaga NRRL Y-17247	NRRL Y-17247	PPJR00000000	Lipomycetaceae	Lipomycetaceae clade	4	N/A	N/A	12	N/A	N/A	N/A	N/A	N/A	yes	N/A	N/A	1	Lipomyces oligophaga NRRL Y-17247
	71	Pichia kudriavzevii strain CBS 573	CBS 573	CP028778.1	Pichiaceae	Pichiaceae clade	4	C	51340	0	0	0	30409	59.2306	0.8364	yes	sa	25	0	Pichia kudriavzevii strain CBS 573
	72	Pichia kudriavzevii strain CY902	CY902	CP039616.1	Pichiaceae	Pichiaceae clade	4	C	51239	0	0	0	30646	59.8099	0.8362	yes	sa	25	0	Pichia kudriavzevii strain CY902
	73	Pichia kudriavzevii strain SJP	SJP	CP021098.1	Pichiaceae	Pichiaceae clade	4	C	51126	0	0	0	28892	56.5114	0.836	yes	sa	25	0	Pichia kudriavzevii strain SJP
	74	Pichia kluyveri CBS 7907	CBS 7907	NC_022158.1	Pichiaceae	Pichiaceae clade	4	C	43128	11	13834	32.0766	8205	19.0248	0.7756	yes	sa	26	0	Pichia kluyveri CBS 7907
	75	Dekkera bruxellensis	CBS 2499	NC_013147.1	Pichiaceae	Pichiaceae clade	4	C	76453	5	46957	61.4194	8113	10.6117	0.848	yes	sa	25	1	Dekkera bruxellensis
	76	Brettanomyces bruxellensis	-	LS990930	Pichiaceae	Pichiaceae clade	4	L	75320	4	7460	9.90441	51184	67.9554	0.8473	yes	sa	25	1	Brettanomyces bruxellensis
	77	Brettanomyces custersianus	CBS4805	NC_013145.2	Pichiaceae	Pichiaceae clade	4	C	30058	4	4893	16.2785	3913	13.0182	0.7896	yes	sa	25	0	Brettanomyces custersianus
	78	Ogataea angusta	DL1	NC_014805.1	Pichiaceae	Pichiaceae clade	4	C	41719	5	5218	12.5075	12629	30.2716	0.7937	yes	sa	26	0	Ogataea angusta
	79	Ogataea thermophila	NCAIM Y 01608	NC_022151.1	Pichiaceae	Pichiaceae clade	4	C	53262	9	15666	29.4131	15375	28.8667	0.804	yes	sa	25	0	Ogataea thermophila
	80	Ogataea philodendri	CBS 6075	NC_022165	Pichiaceae	Pichiaceae clade	4	L	27063	7	5477	20.238	6980	25.7917	0.7614	no	sa	25	0	Ogataea philodendri
	81	Komagataella pastoris CBS 7435	CBS 7435	NC_015384.1	Pichiaceae	Pichiaceae clade	4	C	35683	9	7803	21.8676	7554	21.1697	0.7798	yes	sa	25	11	Komagataella pastoris CBS 7435
	82	Lachancea meyersii CBS 8951	CBS 8951	HE983614.1	Saccharomycetaceae	Saccharomycetaceae LKE clade	3	C	35864	9	11173	31.1538	10913	30.4288	0.7792	no	sa	24	3	Lachancea meyersii CBS 8951
	83	Lachancea sp. PJ-2012a CBS 6924	CBS 6924	HE983610.1	Saccharomycetaceae	Saccharomycetaceae LKE clade	3	C	25658	4	4284	16.6965	7015	27.3404	0.7506	no	sa	24	2	Lachancea sp. PJ-2012a CBS 6924
	84	Lachancea nothofagi CBS 11611	CBS 11611	HE983612.1	Saccharomycetaceae	Saccharomycetaceae LKE clade	3	C	24077	2	2945	12.2316	7485	31.0878	0.7632	no	sa	24	0	Lachancea nothofagi CBS 11611
	85	Lachancea dasiensis CBS 10888	CBS 10888	HE983611.1	Saccharomycetaceae	Saccharomycetaceae LKE clade	3	C	26326	5	5502	20.8995	6891	26.1756	0.7869	no	sa	24	0	Lachancea dasiensis CBS 10888
	86	Lachancea thermotolerans	CBS 6340	NC_006626.1	Saccharomycetaceae	Saccharomycetaceae LKE clade	3	L	23584	3	4332	18.3684	5700	24.1689	0.7512	no	sa	24	2	Lachancea thermotolerans
	87	Lachancea sp. PJ-2012b CBS 11717	CBS 11717	HE983613	Saccharomycetaceae	Saccharomycetaceae LKE clade	3	C	30232	7	8643	28.5889	6974	23.0683	0.8016	no	sa	24	0	Lachancea sp. PJ-2012b CBS 11717
	88	Lachancea kluyveri 55-86.1	55-86.1	HE774680	Saccharomycetaceae	Saccharomycetaceae LKE clade	3	L	51464	6	8598	16.7068	29321	56.9738	0.8463	no	sa	23	2	Lachancea kluyveri 55-86.1
	89	Lachancea kluyveri NCY543	NCYC543	????	Saccharomycetaceae	Saccharomycetaceae LKE clade	3	L	50140	0	0	0	29907	59.647	0.826	no	sa	24	3	Lachancea kluyveri NCY543
	90	Lachancea kluyveri CBS 5828	CBS 5828	HE664112.1	Saccharomycetaceae	Saccharomycetaceae LKE clade	3	L	53726	9	12852	23.9214	27771	51.6901	0.826	no	sa	24	4	Lachancea kluyveri CBS 5828
	91	Lachancea kluyveri CBS 6547	CBS 6547	HE774664.1	Saccharomycetaceae	Saccharomycetaceae LKE clade	3	L	50137	7	8872	17.6955	27692	55.2327	0.8314	no	sa	24	2	Lachancea kluyveri CBS 6547
	92	Kluyveromyces lactis NRRL Y-27057	NRRL Y-27057	NC_006077.1	Saccharomycetaceae	Saccharomycetaceae LKE clade	4	C	40291	4	5063	12.5661	22148	54.9701	0.7386	no	sa	22	23	Kluyveromyces lactis NRRL Y-27057
	93	Kluyveromyces lactis strain GG799	GG799	CP021245.1	Saccharomycetaceae	Saccharomycetaceae LKE clade	4	C	39914	4	5057	12.6697	22090	55.344	0.7414	no	sa	22	25	Kluyveromyces lactis strain GG799
	94	Eremothecium gossypii ATCC 10895	ATCC 10985	NC_005789.1	Saccharomycetaceae	Saccharomycetaceae LKE clade	3	C	23564	0	0	0	12098	51.341	0.8118	no	sa	23	0	Eremothecium gossypii ATCC 10895
	95	Eremothecium gossypii FDAG1	FDAG1	CP002712.1	Saccharomycetaceae	Saccharomycetaceae LKE clade	3	C	23497	0	0	0	13458	57.2754	0.8119	no	sa	23	1	Eremothecium gossypii FDAG1
	96	Eremothecium aceri		CP006258	Saccharomycetaceae	Saccharomycetaceae LKE clade	3	C	26996	0	0	0	15959	59.1162	0.8242	no	sa	23	1	Eremothecium aceri
	97	Eremothecium sinecaudum strain ATCC 58844	ATCC 58844	NC_029458	Saccharomycetaceae	Saccharomycetaceae LKE clade	3	C	26238	1	1312	5.00038	13127	50.0305	0.7996	no	sa	22	0	Eremothecium sinecaudum strain ATCC 58844
	98	Saccharomyces cerevisiae S288c	S288c	NC_001224.1	Saccharomycetaceae	Saccharomycetaceae post-WGD clade	3	C	85779	12	17253	20.1133	53455	62.3171	0.8289	no	sa	24	228	Saccharomyces cerevisiae S288c
	99	Saccharomyces cerevisiae Kyokai 7	Kyokai 7	AP012028.1	Saccharomycetaceae	Saccharomycetaceae post-WGD clade	3	L	82005	11	15773	19.2342	52432	63.9376	0.8401	no	sa	24	175	Saccharomyces cerevisiae Kyokai 7
	100	Saccharomyces cerevisiae YJM993	YJM993	CP006506	Saccharomycetaceae	Saccharomycetaceae post-WGD clade	3	C	78907	11	14483	18.3545	52121	66.0537	0.8387	no	sa	24	194	Saccharomyces cerevisiae YJM993
	101	Saccharomyces cerevisiae strain NRRL Y-12632	NRRL Y-12632	KX657745	Saccharomycetaceae	Saccharomycetaceae post-WGD clade	3	C	89507	12	18220	20.3559	59166	66.1021	0.8346	no	sa	24	234	Saccharomyces cerevisiae strain NRRL Y-12632
	102	Saccharomyces paradoxus		KY287641.1	Saccharomycetaceae	Saccharomycetaceae post-WGD clade	3	C	73276	7	6654	9.08074	54220	73.9942	0.8508	no	sa	24	9	Saccharomyces paradoxus
	103	Saccharomyces cariocanus strain CBS 7994	CBS 7994	NC_031514.1	Saccharomycetaceae	Saccharomycetaceae post-WGD clade	3	C	77380	9	9272	11.9824	55655	71.9243	0.8471	no	sa	24	32	Saccharomyces cariocanus strain CBS 7994
	104	Saccharomyces mikatae strain CBS 8839	CBS 8839	KX657747	Saccharomycetaceae	Saccharomycetaceae post-WGD clade	3	C	85211	14	17817	20.9093	56677	66.5137	0.8425	no	sa	24	19	Saccharomyces mikatae strain CBS 8839
	105	Saccharomyces kudriavzevii strain CR85	CR85	CP030978.1	Saccharomycetaceae	Saccharomycetaceae post-WGD clade	3	C	92142	7	6306	6.84378	69316	75.2274	0.8614	no	sa	24	5	Saccharomyces kudriavzevii strain CR85
	106	Saccharomyces kudriavzevii		NC_031184.1	Saccharomycetaceae	Saccharomycetaceae post-WGD clade	3	C	72095	9	11254	15.61	48974	67.9298	0.8388	no	sa	24	60	Saccharomyces kudriavzevii
	107	Saccharomyces arboricola strain NRRL Y-63701	NRRL Y-63701	KX657741	Saccharomycetaceae	Saccharomycetaceae post-WGD clade	3	C	69363	4	6181	8.91109	51244	73.878	0.8558	no	sa	24	9	Saccharomyces arboricola strain NRRL Y-63701
	108	Saccharomyces pastorianus Weihenstephan 34/70	Weihenstephan 34/70	EU852811.1	Saccharomycetaceae	Saccharomycetaceae post-WGD clade	3	C	70578	7	9809	13.8981	47029	66.6341	0.8092	no	sa	24	56	Saccharomyces pastorianus Weihenstephan 34/70
	109	Saccharomyces eubayanus strain CBS 12357	CBS 12357	CP030961.1	Saccharomycetaceae	Saccharomycetaceae post-WGD clade	3	C	86031	4	11997	13.945	65566	76.2121	0.8286	no	sa	24	32	Saccharomyces eubayanus strain CBS 12357
	110	Saccharomyces bayanus strain CBS 380	CBS 380	KX657743	Saccharomycetaceae	Saccharomycetaceae post-WGD clade	3	C	64736	10	9798	15.1353	44277	68.3963	0.8368	no	sa	24	33	Saccharomyces bayanus strain CBS 380
	111	Saccharomyces uvarum strain CBS 395	CBS 395	KX657742	Saccharomycetaceae	Saccharomycetaceae post-WGD clade	3	C	64779	10	11969	18.4767	43005	66.3873	0.8365	no	sa	24	35	Saccharomyces uvarum strain CBS 395
	112	Kazachstania servazzii	NRRL Y12661	NC_004918.1	Saccharomycetaceae	Saccharomycetaceae post-WGD clade	3	C	30782	4	5196	16.88	11561	37.5577	0.7752	no	sa	23	0	Kazachstania servazzii
	113	Kazachstania unispora strain Y-1556	Y-1556	NC_036378.1	Saccharomycetaceae	Saccharomycetaceae post-WGD clade	3	C	29129	5	8343	28.6416	8739	30.001	0.7578	no	sa	23	9	Kazachstania unispora strain Y-1556
	114	Kazachstania sinensis culture NRRL:Y-27222	NRRL Y-27222	NC_036748.1	Saccharomycetaceae	Saccharomycetaceae post-WGD clade	3	C	38566	12	11443	29.6712	15370	39.8538	0.7638	no	sa	23	10	Kazachstania sinensis culture NRRL:Y-27222
	115	Naumovozyma castellii	NRRL Y-12630	NC_003920.1	Saccharomycetaceae	Saccharomycetaceae post-WGD clade	3	C	25753	2	1972	7.65736	10201	39.6109	0.7961	no	sa	23	1	Naumovozyma castellii
	116	Naumovozyma dairenensis strain Y-1353	Y-1353	NC_036377.1	Saccharomycetaceae	Saccharomycetaceae post-WGD clade	3	C	46425	7	8113	17.4755	25002	53.8546	0.842	no	sa	23	2	Naumovozyma dairenensis strain Y-1353
	117	Candida castellii	CBS 4332	NC_012620.1	Saccharomycetaceae	Saccharomycetaceae post-WGD clade	3	C	50294	6	7939	15.7852	29170	57.999	0.8742	no	sa	24	9	Candida castellii
	118	Nakaseomyces bacillisporus	CBS 7720	NC_012621.1	Saccharomycetaceae	Saccharomycetaceae post-WGD clade	3	C	107123	0	0	0	94008	87.7571	0.8911	no	sa	23	91	Nakaseomyces bacillisporus
	119	Candida nivariensis Y-48269	Y-48269	KU920681.1	Saccharomycetaceae	Saccharomycetaceae post-WGD clade	3	C	28524	3	4345	15.2328	13257	46.4767	0.8259	no	sa	23	1	Candida nivariensis Y-48269
	120	Candida bracarensis strain Y-48270	Y-48270	NC_036380.1	Saccharomycetaceae	Saccharomycetaceae post-WGD clade	3	C	46138	4	6976	15.1199	21640	46.9028	0.8592	no	sa	23	0	Candida bracarensis strain Y-48270
	121	Nakaseomyces delphensis	CBS 2170	NC_012619.1	Saccharomycetaceae	Saccharomycetaceae post-WGD clade	3	C	37016	4	5257	14.202	18795	50.7753	0.8414	no	sa	23	0	Nakaseomyces delphensis
	122	Candida glabrata CBS 138	CBS 138	NC_004691.1	Saccharomycetaceae	Saccharomycetaceae post-WGD clade	3	C	20063	3	3995	19.9123	2953	14.7186	0.8236	no	sa	23	0	Candida glabrata CBS 138
	123	Candida glabrata strain DSY565	DSY565	CM008107	Saccharomycetaceae	Saccharomycetaceae post-WGD clade	3	C	20086	3	4742	23.6085	3173	15.7971	0.8253	no	sa	23	0	Candida glabrata strain DSY565
	124	Vanderwaltozyma polyspora	DSMZ 70294	CM008107.1	Saccharomycetaceae	Saccharomycetaceae post-WGD clade	3	C	21684	0	0	0	8707	40.154	0.843	no	sa	23	0	Vanderwaltozyma polyspora
	125	Torulaspora franciscae strain Y17532	Y17532	KM595070	Saccharomycetaceae	Saccharomycetaceae TZ clade	3	C	39201	9	10687	27.2621	14563	37.1496	0.7599	no	sa	23	41	Torulaspora franciscae strain Y17532
	126	Torulaspora franciscae strain Y6686	Y6686	NC_027458	Saccharomycetaceae	Saccharomycetaceae TZ clade	3	C	39201	9	7254	18.5046	14563	37.1496	0.7599	no	sa	23	44	Torulaspora franciscae strain Y6686
	127	Torulaspora pretoriensis strain CBS 2187	CBS 2187	KM595071	Saccharomycetaceae	Saccharomycetaceae TZ clade	3	C	35557	6	10601	29.8141	10983	30.8884	0.7924	no	sa	24	0	Torulaspora pretoriensis strain CBS 2187
	128	Torulaspora pretoriensis strain YB2430	YB2430	NC_027457	Saccharomycetaceae	Saccharomycetaceae TZ clade	3	C	33343	9	8804	26.4043	10909	32.7175	0.7853	no	sa	24	2	Torulaspora pretoriensis strain YB2430
	129	Torulaspora delbrueckii strain CBS 1146	CBS 1146	KM595075	Saccharomycetaceae	Saccharomycetaceae TZ clade	3	C	31444	6	5602	17.8158	11154	35.4726	0.7503	no	sa	24	9	Torulaspora delbrueckii strain CBS 1146
	130	Torulaspora delbrueckii strain CBS 3003	CBS 3003	KM595076	Saccharomycetaceae	Saccharomycetaceae TZ clade	3	C	31503	5	5607	17.7983	11557	36.6854	0.7491	no	sa	24	8	Torulaspora delbrueckii strain CBS 3003
	131	Torulaspora delbrueckii strain COFT1	COFT1	CP027655.1	Saccharomycetaceae	Saccharomycetaceae TZ clade	3	C	47174	5	5562	11.7904	30866	65.4301	0.7547	no	sa	24	3	Torulaspora delbrueckii strain COFT1
	132	Torulaspora globosa strain CBS 2947	CBS 2947	NC_027459	Saccharomycetaceae	Saccharomycetaceae TZ clade	3	C	45193	10	11269	24.9353	19434	43.0022	0.7335	no	sa	24	13	Torulaspora globosa strain CBS 2947
	133	Torulaspora quercuum strain XZ-46A	XZ-46A	NC_036375.1	Saccharomycetaceae	Saccharomycetaceae TZ clade	3	C	33299	8	11745	35.2713	6653	19.9796	0.8152	no	sa	24	0	Torulaspora quercuum strain XZ-46A
	134	Torulaspora microellipsoides strain Y-17058	Y-17058	NC_036376.1	Saccharomycetaceae	Saccharomycetaceae TZ clade	3	C	34709	8	9435	27.1832	16857	48.5667	0.7778	no	sa	24	1	Torulaspora microellipsoides strain Y-17058
	135	Zygosaccharomyces mellis	Y-12628	NC_036374.1	Saccharomycetaceae	Saccharomycetaceae TZ clade	3	C	24335	6	11745	48.2638	6653	27.3392	0.7969	no	sa	24	0	Zygosaccharomyces mellis
	136	Saccharomyces ludwigii strain Y-8871	Y-8871	NC_037703.1	Saccharomycodaceae	Saccharomycodaceae clade	3	C	66725	7	9704	14.5433	44240	66.302	0.9161	no	sa	24	2	Saccharomyces ludwigii strain Y-8871
	137	Hanseniaspora uvarum MUCL 31704	MUCL 31704	NC_007780.1	Saccharomycodaceae	Saccharomycodaceae clade	3	L	18844	1	953	5.05731	8187	43.4462	0.7068	no	no	23	0	Hanseniaspora uvarum MUCL 31704
	138	Sporopachydermia lactativora NRRL Y-11591	NRRL Y-11591	PPID00000000	Dipodascaceae	Sporopachydermia clade	4	N/A	N/A	5	N/A	N/A	N/A	N/A	N/A	yes	N/A	N/A	226	Sporopachydermia lactativora NRRL Y-11591
	139	Tortispora ganteri NRRL Y-17035	NRRL Y-17035	PPNB00000000	Trigonopsidaceae	Trigonopsidaceae clade	4	N/A	N/A	3	N/A	N/A	N/A	N/A	N/A	yes	N/A	N/A	0	Tortispora ganteri NRRL Y-17035
	140	Tortispora starmeri NRRL Y-63665	NRRL Y-63665	PPMJ00000000	Trigonopsidaceae	Trigonopsidaceae clade	4	N/A	N/A	1	N/A	N/A	N/A	N/A	N/A	yes	N/A	N/A	3	Tortispora starmeri NRRL Y-63665
	141	Trigonopsis vinaria NRRL Y-5715	NRRL Y-5715	PPMK00000000	Trigonopsidaceae	Trigonopsidaceae clade	4	N/A	N/A	10	N/A	N/A	N/A	N/A	N/A	yes			0	Trigonopsis vinaria NRRL Y-5715
		SUM							43663.8	838		0		0	0.767766			24.3719
		Species used as outgroup
	1	Pneumocystis jirovecii Pj 1368	Pj 1368		Pneumocystidaceae		4									yes
	2	Pneumocystis jirovecii Pj 1368	Pj 1368		Pneumocystidaceae		4									yes
	3	Pneumocystis jirovecii Pj 1368	Pj 1368		Pneumocystidaceae		4									yes
	4	Pneumocystis jirovecii			Pneumocystidaceae		4									yes
	5	Pneumocystis carini		JX499145	Pneumocystidaceae		4									yes
	6	Pneumocystis carinii			Pneumocystidaceae		4									yes
	7	Pneumocystis murina			Pneumocystidaceae		4									yes
	8	Schizosaccharomyces octosporus ATCC2479	ATCC2479		Schizosaccharomycetaceae		4									no
	9	Schizosaccharomyces pombe ad7-50h	ad7-50h		Schizosaccharomycetaceae		4									no
	10	Schizosaccharomyces japonicus ATCC10660	ATCC10660		Schizosaccharomycetaceae		4									no
