## Supplemental Table S2 for "Mitogenomics and mitochondrial gene phylogeny decipher the evolution of Saccharomycotina yeasts"

### Sheet: S2
Table S2: The re-annotated and de novo annotated species and strains, as well as their Accession number.
a/a	Species	Strain	Accesion number	Annotation
1	Candida intermedia	CBS 141442	LT635763	de novo
2	Kluyveromyces lactis	GG799	CP021245.1	de novo
3	Metschnikowia reukaufii	MR1	CM010605.1	de novo
4	Pichia kudriavzevii	CY902	CP039616.1	de novo
5	Pichia kudriavzevii strain	SJP	CP021098.1	de novo
6	Saccharomyces eubayanus	CBS12357	CP030961.1	de novo
7	Saccharomyces kudriavzevii	CR85	CP030978.1	de novo
8	Torulaspora delbrueckii	COFT1	CP027655.1	de novo
9	Saccharomycopsis malanga	KCN26	CP025327	de novo
10	Peterozyma toletana	NRRL YB-4247	PPKG00000000	de novo from WGS
11	Nakazawaea holstii	NRRL Y-2155	PPKU00000000	de novo from WGS
12	Pachysolen tannophilus	NRRL Y-2460	CAHV00000000	de novo from WGS
13	Lipomyces lipofer	NRRL Y-11555	PPJX00000000	de novo from WGS
14	Lipomyces mesembrius	NRRL Y-27506	PPJS00000000	de novo from WGS
15	Lipomyces oligophaga	NRRL Y-17247	PPJR00000000	de novo from WGS
16	Sporopachydermia lactativora	NRRL Y-11591	PPID00000000	de novo from WGS
17	Tortispora ganteri	NRRL Y-17035	PPNB00000000	de novo from WGS
18	Tortispora starmeri	NRRL Y-63665	PPMJ00000000	de novo from WGS
19	Trigonopsis vinaria	NRRL Y-5715	PPMK00000000	de novo from WGS
20	Candida nivariensis	Y-48269	KU920681.1	modified
21	Candida auria	JCM 15448	AP018713.1	modified
22	Candida bracarensis	Y-48270	NC_036380.1	modified
23	Candida psychrophila	NRRL Y-17665	NC_036103.1	modified
24	Candida subhashii	FGA 2.2	KX781248.1	modified
25	Eremothecium sinecaudum	ATCC 58844	NC_029458	modified
26	Groenewaldozyma salmanticensis	-	NC_014613	modified
27	Kazachstania sinensis	NRRL: Y-27222	NC_036748.1	modified
28	Kazachstania unispora	Y-1556	NC_036378.1	modified
29	Nakaseomyces glabrata	DSY565	CM008107	modified
30	Naumovozyma dairenensis	Y-1353	NC_036377.1	modified
31	Pichia kudriavzevii strain	CBS573	CP028778.1	modified
32	Saccharomyces arboricola	NRRL Y-63701	KX657741	modified
33	Saccharomyces bayanus	CBS 380	KX657743	modified
34	Saccharomyces cariocanus	CBS 7994	NC_031514.1	modified
35	Saccharomyces cerevisiae	NRRL Y-12632	KX657745	modified
36	Saccharomyces kudriavzevii	-	NC_031184.1	modified
37	Saccharomyces mikatae	CBS 8839	KX657747	modified
38	Saccharomyces paradoxus	-	KY287641.1	modified
39	Saccharomyces uvarum	CBS 395	KX657742	modified
40	Saccharomycodes ludwigii	Y-8871	NC_037703.1	modified
41	Torulaspora delbrueckii	CBS 1146	KM595075	modified
42	Torulaspora delbrueckii	CBS 3003	KM595076	modified
43	Torulaspora franciscae	Y17532	KM595070	modified
44	Torulaspora franciscae	Y6686	NC_027458	modified
45	Torulaspora globosa	CBS 2947	NC_027459	modified
46	Torulaspora microellipsoides	Y-17058	NC_036376.1	modified
47	Torulaspora pretoriensis	CBS 2187	KM595071	modified
48	Torulaspora pretoriensis	YB2430	NC_027457	modified
49	Torulaspora quercuum	XZ-46A	NC_036375.1	modified
50	Zygosaccharomyces mellis	Y-12628	NC_036374.1	modified
51	Brettanomyces bruxellensis	-	LS990930.1	modified
