## Supplemental Table S4 for "Mitogenomics and mitochondrial gene phylogeny decipher the evolution of Saccharomycotina yeasts"

### Sheet: S4
Table S4: Timetree analysis using the RelTime method. A timetree inferred using the Reltime method and the General Reversible Mitochondrial + Freq. model as conducted in MEGA7. The timetree was computed using 4 calibration constraints. The estimated log likelihood value is -291342.08. A discrete Gamma distribution was used to model evolutionary rate differences among sites (5 categories (+G, para…
		Descendents						Confidence intervals (CI)
Node Label	Node Id	Des1	Des2	RelTime	Standard Error (RelTime)	Rate	Diversion Time	CI_Lower	CI_Upper	MinTime	MaxTime	Data Coverage
Candida subhashii strain FGA 2.2	1	-	-	-	-	1056272	-	-	-	-	-	-
Candida subhashii FR 392 06 SUB1	2	-	-	-	-	1056272	-	-	-	-	-	-
Candida subhashii FR 392	3	-	-	-	-	1056272	-	-	-	-	-	-
Candida sake CBS 159	4	-	-	-	-	0.614207	-	-	-	-	-	-
Meyerozyma guilliermondii CBS 2030	5	-	-	-	-	0.516433	-	-	-	-	-	-
Clavispora lusitaniae CBS 6936	6	-	-	-	-	0.606896	-	-	-	-	-	-
Candida albicans CBS 562	7	-	-	-	-	0.264679	-	-	-	-	-	-
Candida albicans SC5314	8	-	-	-	-	0.264679	-	-	-	-	-	-
Candida saraburiensis KU.Xs13	9	-	-	-	-	1404018	-	-	-	-	-	-
Candida tropicalis CBS 94	10	-	-	-	-	0.713197	-	-	-	-	-	-
Candida sojae CBS 7871	11	-	-	-	-	0.713197	-	-	-	-	-	-
Candida neerlandica NRRL Y.27057	12	-	-	-	-	0.677932	-	-	-	-	-	-
Candida tetrigidarum NRRL Y.48142	13	-	-	-	-	0.793238	-	-	-	-	-	-
Candida frijolesensis NRRL Y.48060	14	-	-	-	-	0.726896	-	-	-	-	-	-
Candida labiduridarum NRRL Y.27940	15	-	-	-	-	0.726896	-	-	-	-	-	-
Candida jiufengensis AS2.3688	16	-	-	-	-	0.606389	-	-	-	-	-	-
Candida pseudojiufengensis AS2.3693	17	-	-	-	-	0.606389	-	-	-	-	-	-
Candida metapsilosis MCO448	18	-	-	-	-	0.382868	-	-	-	-	-	-
Candida parapsilosis CBS 7157	19	-	-	-	-	0.295136	-	-	-	-	-	-
Candida orthopsilosis MCO456	20	-	-	-	-	0.295136	-	-	-	-	-	-
Candida theae G.17	21	-	-	-	-	0.382868	-	-	-	-	-	-
Candida maltosa CBS 561	22	-	-	-	-	0.789385	-	-	-	-	-	-
Candida prachuapensis WB15	23	-	-	-	-	1845420	-	-	-	-	-	-
Candida viswanathii CBS 4024	24	-	-	-	-	1845420	-	-	-	-	-	-
Candida bohioensis NRRL Y.27737	25	-	-	-	-	0.941030	-	-	-	-	-	-
Lodderomyces elongisporus NRRL YB.4239	26	-	-	-	-	0.991017	-	-	-	-	-	-
Candida corydali NRRL Y.27910	27	-	-	-	-	0.834066	-	-	-	-	-	-
Candida chauliodis NRRL Y.27909	28	-	-	-	-	0.834066	-	-	-	-	-	-
Candida oxycetoniae AS2.3656	29	-	-	-	-	0.991017	-	-	-	-	-	-
Candida buenavistaensis NRRL Y.27734	30	-	-	-	-	1153854	-	-	-	-	-	-
Candida gigantensis NRRRL Y.27736	31	-	-	-	-	1153854	-	-	-	-	-	-
Candida blackwelliae AS2.3639	32	-	-	-	-	0.756712	-	-	-	-	-	-
Candida alai NRRL Y.27739	33	-	-	-	-	1012786	-	-	-	-	-	-
Candida auris JCM 15448	34	-	-	-	-	1122621	-	-	-	-	-	-
Metschnikowia reukaufii MR1	35	-	-	-	-	0.626190	-	-	-	-	-	-
Debaryomyces hansenii CBS 767	36	-	-	-	-	0.789340	-	-	-	-	-	-
Candida psychrophila strain NRRL Y.17665	37	-	-	-	-	0.789340	-	-	-	-	-	-
Candida intermedia strain CBS 141442	38	-	-	-	-	1122621	-	-	-	-	-	-
Millerozyma farinosa CBS 185	39	-	-	-	-	0.920596	-	-	-	-	-	-
Millerozyma farinosa CBS 7064	40	-	-	-	-	0.884265	-	-	-	-	-	-
Brettanomyces custersianus	41	-	-	-	-	0.806375	-	-	-	-	-	-
Dekkera bruxellensis	42	-	-	-	-	0.833151	-	-	-	-	-	-
Brettanomyces bruxellensis	43	-	-	-	-	0.833151	-	-	-	-	-	-
Ogataea angusta	44	-	-	-	-	0.698795	-	-	-	-	-	-
Ogataea philodendri	45	-	-	-	-	0.591909	-	-	-	-	-	-
Ogataea thermophila	46	-	-	-	-	0.698795	-	-	-	-	-	-
Pichia kluyveri CBS 7907	47	-	-	-	-	0.402051	-	-	-	-	-	-
Pichia kudriavzevii strain SJP	48	-	-	-	-	0.665493	-	-	-	-	-	-
Pichia kudriavzevii strain CBS573	49	-	-	-	-	0.665493	-	-	-	-	-	-
Pichia kudriavzevii strain CY902	50	-	-	-	-	0.665493	-	-	-	-	-	-
Komagataella pastoris CBS 7435	51	-	-	-	-	0.348717	-	-	-	-	-	-
Barnettozyma californica	52	-	-	-	-	0.679554	-	-	-	-	-	-
Candida norvegica	53	-	-	-	-	0.679554	-	-	-	-	-	-
Wickerhamomyces pijperi CBS 2887	54	-	-	-	-	0.344549	-	-	-	-	-	-
Wickerhamomyces mucosus	55	-	-	-	-	0.344549	-	-	-	-	-	-
Candida vartiovaarae	56	-	-	-	-	0.373807	-	-	-	-	-	-
Cyberlindnera jadinii	57	-	-	-	-	0.389504	-	-	-	-	-	-
Cyberlindnera suaveolens CBS 255	58	-	-	-	-	0.347035	-	-	-	-	-	-
Cyberlindera suaveolens CBS 1670	59	-	-	-	-	0.347035	-	-	-	-	-	-
Wickerhamomyces canadensis	60	-	-	-	-	0.656364	-	-	-	-	-	-
Eremothecium gossypii ATCC 10895	61	-	-	-	-	0.492444	-	-	-	-	-	-
Eremothecium gossypii FDAG1	62	-	-	-	-	0.565686	-	-	-	-	-	-
Eremothecium aceri	63	-	-	-	-	0.565686	-	-	-	-	-	-
Candida castellii	64	-	-	-	-	1279175	-	-	-	-	-	-
Nakaseomyces bacillisporus	65	-	-	-	-	1279175	-	-	-	-	-	-
Kazachstania servazzii	66	-	-	-	-	1306026	-	-	-	-	-	-
Kazachstania unispora strain Y.1556	67	-	-	-	-	1306026	-	-	-	-	-	-
Kazachstania sinensis NRRL Y.27222	68	-	-	-	-	1184549	-	-	-	-	-	-
Naumovozyma castellii	69	-	-	-	-	1066622	-	-	-	-	-	-
Naumovozyma dairenensis strain Y.1353	70	-	-	-	-	1066622	-	-	-	-	-	-
Saccharomyces cerevisiae S288c	71	-	-	-	-	3891922	-	-	-	-	-	-
Saccharomyces cerevisiae strain NRRL Y.12632	72	-	-	-	-	1099349	-	-	-	-	-	-
Saccharomyces cerevisiae Kyokai 7	73	-	-	-	-	3891922	-	-	-	-	-	-
Saccharomyces cerevisiae YJM993	74	-	-	-	-	2353267	-	-	-	-	-	-
Saccharomyces kudriavzevii	75	-	-	-	-	1769173	-	-	-	-	-	-
Saccharomyces kudriavzevii strain CR85	76	-	-	-	-	1769173	-	-	-	-	-	-
Saccharomyces mikatae strain CBS 8839	77	-	-	-	-	0.882783	-	-	-	-	-	-
Saccharomyces paradoxus	78	-	-	-	-	0.414925	-	-	-	-	-	-
Saccharomyces cariocanus strain CBS 7994	79	-	-	-	-	0.414925	-	-	-	-	-	-
Saccharomyces arboricola strain NRRL Y.63701	80	-	-	-	-	1960130	-	-	-	-	-	-
Saccharomyces pastorianus Weihenstephan	81	-	-	-	-	0.366444	-	-	-	-	-	-
Saccharomyces eubayanus strain CBS12357	82	-	-	-	-	0.366444	-	-	-	-	-	-
Saccharomyces bayanus strain CBS 380	83	-	-	-	-	0.355654	-	-	-	-	-	-
Saccharomyces uvarum strain CBS 395	84	-	-	-	-	0.598305	-	-	-	-	-	-
Candida glabrata CBS 138	85	-	-	-	-	0.634005	-	-	-	-	-	-
Candida glabrata strain DSY565.	86	-	-	-	-	0.886950	-	-	-	-	-	-
Candida nivariensis Y.48269	87	-	-	-	-	1219249	-	-	-	-	-	-
Candida bracarensis strain Y.48270	88	-	-	-	-	1219249	-	-	-	-	-	-
Nakaseomyces delphensis	89	-	-	-	-	1324180	-	-	-	-	-	-
Vanderwaltozyma polyspora	90	-	-	-	-	1143405	-	-	-	-	-	-
Lachancea thermotolerans	91	-	-	-	-	0.301795	-	-	-	-	-	-
Lachancea dasiensis CBS 10888	92	-	-	-	-	0.633818	-	-	-	-	-	-
Lachancea meyersii CBS 8951	93	-	-	-	-	0.573728	-	-	-	-	-	-
Lachancea sp. PJ.2012a CBS 6924	94	-	-	-	-	0.573728	-	-	-	-	-	-
Lachancea nothofagi CBS 11611	95	-	-	-	-	0.377820	-	-	-	-	-	-
Lachancea sp. PJ.2012b CBS 11717	96	-	-	-	-	0.325725	-	-	-	-	-	-
Lachancea kluyveri 55.86.1	97	-	-	-	-	0.170916	-	-	-	-	-	-
Lachancea kluyveri CBS 5828	98	-	-	-	-	0.236608	-	-	-	-	-	-
Lachancea kluyveri CBS 6547	99	-	-	-	-	0.236608	-	-	-	-	-	-
Lachancea kluyveri NCY543	100	-	-	-	-	0.170916	-	-	-	-	-	-
Torulaspora delbrueckii strain COFT1	101	-	-	-	-	4200877	-	-	-	-	-	-
Torulaspora delbrueckii strain CBS 1146	102	-	-	-	-	0.420088	-	-	-	-	-	-
Torulaspora delbrueckii strain CBS 3003	103	-	-	-	-	4200877	-	-	-	-	-	-
Torulaspora franciscae strain Y17532	104	-	-	-	-	20939401	-	-	-	-	-	-
Torulaspora franciscae strain Y6686	105	-	-	-	-	20939401	-	-	-	-	-	-
Torulaspora pretoriensis strain CBS 2187	106	-	-	-	-	2093940	-	-	-	-	-	-
Torulaspora pretoriensis strain YB2430	107	-	-	-	-	1093742	-	-	-	-	-	-
Torulaspora globosa strain CBS 2947	108	-	-	-	-	0.442861	-	-	-	-	-	-
Torulaspora quercuum strain XZ.46A	109	-	-	-	-	0.319220	-	-	-	-	-	-
Zygosaccharomyces mellis strain Y.12628	110	-	-	-	-	0.342703	-	-	-	-	-	-
Torulaspora microellipsoides strain Y.17058	111	-	-	-	-	0.290539	-	-	-	-	-	-
Kluyveromyces lactis NRRL Y.27057	112	-	-	-	-	0.330263	-	-	-	-	-	-
Kluyveromyces lactis strain GG799	113	-	-	-	-	0.330263	-	-	-	-	-	-
Saccharomyces ludwigii strain Y.8871	114	-	-	-	-	0.436684	-	-	-	-	-	-
Eremothecium sinecaudum strain ATCC 58844	115	-	-	-	-	0.515234	-	-	-	-	-	-
Hanseniaspora uvarum MUCL 31704	116	-	-	-	-	1166687	-	-	-	-	-	-
Yarrowia alimentaria CBS 10151	117	-	-	-	-	1309002	-	-	-	-	-	-
Yarrowia phangngaensis CBS 10407	118	-	-	-	-	1309002	-	-	-	-	-	-
Yarrowia deformans CBS 2071	119	-	-	-	-	0.582146	-	-	-	-	-	-
Yarrowia galli CBS 9722	120	-	-	-	-	0.582146	-	-	-	-	-	-
Yarrowia lipolytica CBS 599	121	-	-	-	-	0.489174	-	-	-	-	-	-
Yarrowia lipolytica W29	122	-	-	-	-	0.763927	-	-	-	-	-	-
Magnusiomyces ingens NRRL Y.17630	123	-	-	-	-	0.432031	-	-	-	-	-	-
Magnusiomyces capitatus NRRL Y.17686	124	-	-	-	-	0.432031	-	-	-	-	-	-
Magnusiomyces magnusii 270	125	-	-	-	-	0.271529	-	-	-	-	-	-
Dipodascus magnusii CBS 234.85	126	-	-	-	-	0.271529	-	-	-	-	-	-
Magnusiomyces tetrasperma NRRL Y.7288	127	-	-	-	-	0.271529	-	-	-	-	-	-
Groenewaldozyma (Candida) salmanticensis CBS 5121	128	-	-	-	-	0.681542	-	-	-	-	-	-
Candida santjacobensis CBS 8183	129	-	-	-	-	0.619348	-	-	-	-	-	-
Groenewaldozyma salmanticensis	130	-	-	-	-	0.681542	-	-	-	-	-	-
Starmerella bacillaris CECT 11046	131	-	-	-	-	0.640313	-	-	-	-	-	-
Lipomyces lipofer strain NRRL Y.11555	132	-	-	-	-	0.353783	-	-	-	-	-	-
Lipomyces mesembrius strain NRRL Y.2750	133	-	-	-	-	0.353783	-	-	-	-	-	-
Lipomyces oligophaga strain NRRL Y.1724	134	-	-	-	-	0.358377	-	-	-	-	-	-
Nakazawaea holstii strain NRRL Y.2155	135	-	-	-	-	0.389374	-	-	-	-	-	-
Pachysolen tannophilus NRRL Y.2460	136	-	-	-	-	0.348717	-	-	-	-	-	-
Peterozyma toletana strain NRRL YB.4247	137	-	-	-	-	0.389374	-	-	-	-	-	-
Saccharomycopsis malanga Strain KCN26	138	-	-	-	-	0.369606	-	-	-	-	-	-
Sporopachydermia lactativora	139	-	-	-	-	0.462145	-	-	-	-	-	-
Tortispora ganteri strain NRRL Y.17035	140	-	-	-	-	0.284357	-	-	-	-	-	-
Tortispora starmeri strain NRRL Y.63665	141	-	-	-	-	0.284357	-	-	-	-	-	-
Trigonopsis vinaria strain NRRL Y.5715	142	-	-	-	-	0.432353	-	-	-	-	-	-
Schizosaccharomyces japonicus ATCC10660	143	-	-	-	-	2312925	-	-	-	-	-	-
Schizosaccharomyces octosporus ATCC2479	144	-	-	-	-	0.238339	-	-	-	-	-	-
Schizosaccharomyces pombe ad7.50h	145	-	-	-	-	0.238339	-	-	-	-	-	-
Pneumocystis carini NCBI JX499145	146	-	-	-	-	0.590744	-	-	-	-	-	-
Pneumocystis carinii	147	-	-	-	-	0.590744	-	-	-	-	-	-
Pneumocystis murina	148	-	-	-	-	0.590744	-	-	-	-	-	-
Pneumocystis jirovecii	149	-	-	-	-	0.590744	-	-	-	-	-	-
Pneumocystis jirovecii Pj 1368	150	-	-	-	-	0.590744	-	-	-	-	-	-
Pneumocystis jirovecii Pj R68	151	-	-	-	-	0.590744	-	-	-	-	-	-
Pneumocystis jirovecii Pj WI	152	-	-	-	-	0.590744	-	-	-	-	-	-
-	153	146	147	0.000000	0.000000	0.590744	-	-	-	-	-	76.56%
-	154	2	1	0.000000	0.000000	1056272	0.000000	0.000000	0.000000	-	-	74.38%
-	155	3	154	0.005517	0.165381	1056272	0.612710	0.000000	36613597	-	-	74.86%
-	156	33	155	1042261	0.407864	1012786	115756844	26971375	204542314	-	-	72.89%
-	157	8	7	0.001548	0.046773	0.264679	0.171870	0.000000	10353575	-	-	75.43%
-	158	31	30	0.428616	0.319655	1153854	47603420	0.000000	117187100	-	-	74.92%
-	159	158	157	0.499882	0.333597	0.552631	55518483	0.000000	128137239	-	-	75.39%
-	160	24	23	0.143130	0.134452	1845420	15896426	0.000000	45164477	-	-	74.75%
-	161	160	9	0.249556	0.184636	1404018	27716467	0.000000	67908831	-	-	75.08%
-	162	11	10	0.256160	0.237074	0.713197	28449954	0.000000	80057105	-	-	75.08%
-	163	162	161	0.328748	0.231943	1000670	36511854	0.000000	87002039	-	-	75.54%
-	164	13	163	0.364493	0.240925	0.793238	40481764	0.000000	92927191	-	-	74.85%
-	165	15	14	0.042960	0.035815	0.726896	4771328	0.000000	12567598	-	-	74.71%
-	166	165	12	0.158308	0.113218	0.677932	17582196	0.000000	42227920	-	-	74.69%
-	167	166	164	0.443707	0.281904	0.733322	49279522	0.000000	110645411	-	-	75.27%
-	168	167	159	0.660306	0.399079	0.636598	73335735	0.000000	160208865	-	-	75.93%
-	169	22	168	0.736985	0.433009	0.789385	81851905	0.000000	176110922	-	-	74.96%
-	170	17	16	0.117361	0.126010	0.606389	13034534	0.000000	40464801	-	-	74.54%
-	171	21	18	0.070872	0.054260	0.382868	7871252	0.000000	19682751	-	-	74.92%
-	172	20	19	0.058616	0.048536	0.295136	6510048	0.000000	17075454	-	-	75.85%
-	173	172	171	0.078250	0.050683	0.336152	8690668	0.000000	19723476	-	-	75.77%
-	174	173	170	0.341760	0.192314	0.451485	37956931	0.000000	79820499	-	-	74.30%
-	175	29	26	0.493269	0.300270	0.991017	54784059	0.000000	120147957	-	-	74.81%
-	176	175	174	0.568489	0.268537	0.668902	63138252	4682162	121594342	-	-	75.77%
-	177	28	27	0.149716	0.106791	0.834066	16627912	0.000000	39874617	-	-	75.77%
-	178	177	25	0.506016	0.291379	0.941030	56199790	0.000000	119628266	-	-	74.56%
-	179	178	176	0.799364	0.334606	0.793383	88779892	15941536	161618247	-	-	75.75%
-	180	179	169	0.904920	0.351504	0.791381	100503327	23986538	177020116	-	-	77.03%
-	181	32	180	1091957	0.371235	0.756712	121276282	40464395	202088170	-	-	74.94%
-	182	181	156	1185358	0.360082	0.875435	131649653	53265546	210033761	-	-	75.29%
-	183	37	36	0.143610	0.105441	0.789340	15949734	0.000000	38902454	-	-	75.27%
-	184	39	183	0.417236	0.246750	0.920596	46339621	0.000000	100053118	-	-	73.01%
-	185	40	184	0.560986	0.231277	0.884265	62304878	11959515	112650240	-	-	74.73%
-	186	185	4	0.794976	0.262577	0.614207	88292631	31133857	145451405	-	-	74.86%
-	187	38	34	0.183522	0.145420	1122621	20382505	0.000000	52038156	-	-	74.81%
-	188	187	6	0.395494	0.252472	0.606896	43924836	0.000000	98883952	-	-	75.21%
-	189	35	188	0.510479	0.314116	0.626190	56695421	0.000000	125073329	-	-	69.15%
-	190	189	5	0.724298	0.267995	0.516433	80442885	22104703	138781067	-	-	74.90%
-	191	190	186	0.861949	0.266121	0.563202	95730796	37800584	153661009	-	-	76.29%
-	192	191	182	1300573	0.360697	0.702173	144445762	65927921	222963602	-	-	77.16%
-	193	116	192	2696456	0.573534	1166687	299477121	174628089	424326152	-	-	33.75%
-	194	43	42	0.002305	0.069214	0.833151	0.255951	0.000000	15322643	-	-	80.56%
-	195	194	41	0.279951	0.159000	0.806375	31092309	0.000000	65704147	-	-	80.54%
-	196	49	48	0.000003	0.001060	0.665493	0.000352	0.000000	0.115757	-	-	79.81%
-	197	50	196	0.000003	0.000530	0.665493	0.000352	0.000000	0.115757	-	-	80.54%
-	198	197	47	0.102617	0.085196	0.402051	11396931	0.000000	29942778	-	-	80.33%
-	199	198	195	0.580877	0.242095	0.569389	64514060	11813830	117214289	-	-	80.20%
-	200	46	44	0.138211	0.105754	0.698795	15350131	0.000000	38370968	-	-	80.00%
-	201	45	200	0.456431	0.193339	0.591909	50692667	8605956	92779378	-	-	35.16%
-	202	201	199	1047004	0.332920	0.580540	116283680	43812252	188755108	-	-	79.73%
-	203	136	51	1025764	0.418198	0.348717	113924608	22889697	204959519	-	-	77.55%
demoLabel	204	137	135	0.920345	0.398542	0.389374	102216423	15460156	188972690	-	-	79.35%
-	205	204	203	1174032	0.368564	0.368485	130391733	50161213	210622252	-	-	79.97%
-	206	205	202	1626536	0.424461	0.462515	180648343	88249961	273046725	-	-	80.62%
-	207	206	193	2922317	0.605672	0.832944	324561967	192716963	447000000	-	-	78.03%
-	208	53	52	0.136032	0.091369	0.679554	15108112	0.000000	34997666	-	-	80.85%
-	209	60	208	0.384848	0.203403	0.656364	42742427	0.000000	87019921	-	-	80.68%
-	210	55	54	0.174614	0.120378	0.344549	19393211	0.000000	45597558	-	-	35.10%
-	211	210	209	0.539154	0.243199	0.475552	59880199	6939740	112820657	-	-	80.26%
-	212	59	58	0.019595	0.016268	0.347035	2176285	0.000000	5717626	-	-	80.39%
-	213	212	56	0.124330	0.085209	0.373807	13808450	0.000000	32357180	-	-	79.95%
-	214	57	213	0.196433	0.107291	0.389504	21816517	0.000000	45172075	-	-	79.81%
-	215	214	211	0.703901	0.284595	0.430383	78177544	16225878	140129209	-	-	80.26%
-	216	63	62	0.073939	0.103081	0.565686	8211849	0.000000	30651017	-	-	35.07%
-	217	216	61	0.263108	0.137123	0.492444	29221610	0.000000	59070971	-	-	35.07%
-	218	115	217	1271111	0.457158	0.515234	141173652	41657668	240689637	-	-	34.83%
-	219	114	218	1697409	0.484388	0.436684	188519679	83076198	293963160	-	-	34.83%
demoLabe2	220	65	64	0.287143	0.153347	1279175	31891069	0.000000	65272309	-	-	35.01%
-	221	88	87	0.023114	0.020688	1219249	2567094	0.000000	7070617	-	-	34.81%
-	222	89	221	0.032865	0.023840	1324180	3650060	0.000000	8839674	-	-	34.51%
-	223	222	86	0.098710	0.057207	0.886950	10963031	0.000000	23416076	-	-	34.97%
-	224	223	85	0.186885	0.100560	0.634005	20756096	0.000000	42646413	-	-	34.72%
-	225	224	220	0.472091	0.228886	0.995082	52431951	2607243	102256658	-	-	35.14%
-	226	67	66	0.069497	0.048212	1306026	7718599	0.000000	18213623	-	-	34.78%
-	227	68	226	0.200550	0.113738	1184549	22273715	0.000000	47032618	-	-	34.99%
-	228	70	69	0.229458	0.132665	1066622	25484335	0.000000	54363276	-	-	35.22%
-	229	228	227	0.440556	0.225218	1840016	48929596	0.000000	97955878	-	-	35.09%
-	230	73	71	0.003226	0.003280	3891922	0.358309	0.000000	1072207	-	-	35.20%
-	231	74	230	0.005559	0.005010	2353267	0.617401	0.000000	1707963	-	-	35.20%
-	232	72	231	0.008409	0.007382	1099349	0.933933	0.000000	2540880	-	-	35.09%
-	233	79	78	0.012124	0.011825	0.414925	1346506	0.000000	3920633	-	-	35.01%
-	234	233	232	0.023826	0.020405	0.675386	2646158	0.000000	7087890	-	-	35.20%
-	235	77	234	0.028030	0.023139	0.882783	3113083	0.000000	7879140	-	-	35.10%
-	236	76	75	0.005702	0.008326	1769173	0.633292	0.000000	2445644	-	-	34.99%
-	237	80	236	0.036531	0.014687	1960130	4057278	0.860229	7254327	-	-	35.16%
-	238	237	235	0.043350	0.014078	1582357	4814570	1750000	7879140	-	-	35.20%
-	239	82	81	0.018876	0.010295	0.366444	2096422	0.000000	4337371	-	-	35.12%
-	240	83	239	0.042586	0.013831	0.355654	4729706	1718997	7740415	-	-	35.14%
-	241	240	238	0.078014	0.013183	0.815398	8664479	5794818	11534140	-	-	35.20%
demoLabel	242	84	241	0.128756	0.008361	0.598305	14300000	14300000	16120000	14300000	17940000	35.09%
-	243	242	229	0.493809	0.256565	1664224	54844031	14300000	110694031	-	-	35.18%
-	244	243	225	0.518568	0.256565	1409565	57593831	14300000	113443831	-	-	35.34%
-	245	90	244	0.583468	0.256565	1143405	64801873	14300000	120651873	-	-	35.12%
-	246	103	101	0.000009	0.000354	4200877	0.001020	0.000000	0.078056	-	-	33.95%
-	247	102	246	0.000929	0.000834	0.420088	0.103187	0.000000	0.284679	-	-	35.10%
-	248	105	104	0.000001	0.000039	20939401	0.000103	0.000000	0.008581	-	-	35.07%
-	249	106	248	0.000371	0.000404	2093940	0.041239	0.000000	0.129281	-	-	35.12%
-	250	107	249	0.001297	0.001344	1093742	0.144050	0.000000	0.436714	-	-	35.16%
-	251	250	247	0.019808	0.015572	0.677840	2199936	0.000000	5589796	-	-	35.16%
-	252	108	251	0.066523	0.043494	0.442861	7388253	0.000000	16856134	-	-	35.14%
-	253	109	252	0.112709	0.059242	0.319220	12517834	0.000000	25413905	-	-	35.16%
-	254	111	253	0.252250	0.116504	0.290539	28015702	2654615	53376789	-	-	35.14%
-	255	110	254	0.531478	0.196190	0.342703	59027681	16320267	101735096	-	-	35.12%
-	256	255	245	0.678153	0.256565	0.691148	75317874	19467874	126000000	-	-	35.26%
-	257	94	93	0.022320	0.019154	0.573728	2478948	0.000000	6648539	-	-	35.24%
-	258	257	92	0.057161	0.039514	0.633818	6348458	0.000000	14950002	-	-	35.26%
-	259	95	258	0.078128	0.043684	0.377820	8677178	0.000000	18186454	-	-	35.26%
-	260	259	91	0.150176	0.078433	0.301795	16679080	0.000000	33752611	-	-	35.22%
-	261	96	260	0.393825	0.169164	0.325725	43739520	6915185	80563856	-	-	35.24%
-	262	100	97	0.011118	0.009398	0.170916	1234751	0.000000	3280578	-	-	35.20%
-	263	99	98	0.031668	0.024645	0.236608	3517176	0.000000	8881912	-	-	35.20%
-	264	263	262	0.042325	0.023565	0.201097	4700780	0.000000	9830439	-	-	35.20%
-	265	264	261	0.583498	0.194348	0.255934	64805185	22498669	107111700	-	-	35.20%
-	266	265	256	0.788335	0.256565	0.424183	87555024	31705024	126000000	-	-	35.28%
-	267	113	112	0.000116	0.004235	0.330263	0.012867	0.000000	0.934860	-	-	35.26%
demoLabe2	268	267	266	0.950026	0.052829	0.080978	105512956	103000000	117012956	103000000	126000000	35.20%
-	269	268	219	1806876	0.505229	0.400571	200677447	103000000	310657732	-	-	35.26%
-	270	269	215	2339980	0.790137	0.475170	259885693	103000000	431885693	-	-	35.20%
-	271	138	270	2788258	0.790137	0.369606	309672914	137672914	447000000	-	-	79.79%
demoLabe3	272	271	207	3061905	0.656916	0.586291	340065000	197065000	447000000	161000000	447000000	83.08%
-	273	139	272	3395131	0.985374	0.462145	377074150	192716963	590000000	-	-	79.81%
-	274	118	117	0.075125	0.048661	1309002	8343581	0.000000	18936312	-	-	79.25%
-	275	120	119	0.069030	0.047183	0.582146	7666667	0.000000	17937704	-	-	79.23%
-	276	275	274	0.106508	0.054639	0.872944	11829091	0.000000	23723218	-	-	79.25%
-	277	122	276	0.139082	0.063496	0.763927	15446891	1624853	29268930	-	-	79.25%
-	278	121	277	0.244572	0.097379	0.489174	27162934	5965189	48360679	-	-	79.23%
-	279	124	123	0.594079	0.327317	0.432031	65980326	0.000000	137231999	-	-	81.09%
-	280	127	126	0.000439	0.131990	0.271529	0.048755	0.000000	28780834	-	-	81.18%
-	281	280	125	0.143914	0.424333	0.271529	15983530	0.000000	108354068	-	-	81.36%
-	282	281	279	1047435	0.435404	0.342504	116331489	21551132	211111846	-	-	81.12%
-	283	130	128	0.003439	0.103256	0.681542	0.381969	0.000000	22859209	-	-	80.76%
-	284	129	283	1859080	0.646221	0.619348	206475357	65803461	347147253	-	-	79.71%
-	285	131	284	2431585	0.689343	0.640313	270059665	120000771	420118558	-	-	34.97%
-	286	285	282	2908411	0.725445	0.468305	323017461	165099746	480935175	-	-	80.80%
-	287	286	278	3642415	0.848511	0.478626	404538302	219831044	589245561	-	-	78.86%
-	288	287	273	3922314	0.985374	0.483835	435624839	221124839	590000000	-	-	84.00%
-	289	133	132	1006152	0.482175	0.353783	111746462	6784744	216708180	-	-	80.58%
demoLabe3	290	134	289	1990427	0.648080	0.358377	221063188	79986605	362139771	-	-	79.97%
-	291	290	288	4789359	0.985374	0.486000	531921591	317421591	590000000	-	-	81.41%
-	292	141	140	1956734	0.684638	0.284357	217321154	68286553	366355756	-	-	80.14%
-	293	292	291	4940776	0.985374	0.388496	548738446	334238446	590000000	-	-	80.97%
-	294	142	293	5312290	0.985374	0.432353	590000000	375500000	590000000	-	-	83.13%
-	295	145	144	1346956	0.537868	0.238339	149597256	32512130	266682383	-	-	35.12%
demoLabe4	296	295	143	4741254	0.483622	2312925	526578851	421302223	590000000	-	-	34.87%
demoLabe4	297	296	294	5312290	0.656792	1000000	590000000	447027005	590000000	304000000	590000000	35.28%
-	298	151	149	0.000000	0.000000	0.590744	-	-	-	-	-	76.00%
-	299	152	298	0.000000	0.000000	0.590744	-	-	-	-	-	76.00%
-	300	150	299	0.000000	0.000000	0.590744	-	-	-	-	-	76.00%
-	301	300	302	0.000000	0.000000	0.590744	-	-	-	-	-	75.08%
-	302	148	153	0.000000	0.000000	0.590744	-	-	-	-	-	75.93%
-	303	297	301	5312290	0.000000	0.590744	-	-	-	-	-	77.61%
