## Supplemental Table S6 for "Mitogenomics and mitochondrial gene phylogeny decipher the evolution of Saccharomycotina yeasts"

### Sheet: S6.I
Table S6: I) Intron distribution among (a) families and phylogenetic groups/clades, (b) genes, (c) genes containing introns within Families or Phylogenetic clades, for the 141 taxa examined in this work. Empty cells denote the absence of introns.
a) Table Distribution of introns within Families or Phylogenetic clades
Clade/Introns	Families/Introns	IA	IB	IC	ID	II	Unidentified	TOTAL
CUG-Ser1 clade	Debaryomycetaceae (36)	35	102	1	31	8		177
CUG-Ser1 clade	Metschnikowiaceae (4)		2		2			4
Pichiaceae clade (11)	Pichiaceae	7	20	5	10	7	5	54
Phaffomycetaceae clade (9)	Phaffomycetaceae	12	43	1	10		4	70
LKE clade (16)	Saccharomycetaceae (LKE)	9	42		8	1		60
TZ clade (11)	Saccharomycetaceae	5	44		17	7	6	79
post-WGD clade (27)	Saccharomycetaceae (post WDG)	12	98	3	28	39	1	181
Saccharomycodaceae clade (2)	Saccharomycodaceae		4		1	3		8
Dipodascaceae / Trichomoscaceae clade	Trichomonascaceae (2)		6		2			8
	Dipodascaceae (11)	12	67	3	19	4	3	108
	UNCERTAIN (2)		7		1	2	1	11
Lipomycetaceae (3)	Lipomycetaceae	4	20		5	1		30
CUG-Ala clade (3)	"Variety"		10	1	1	3	1	16
CUG-Ser2 clade (1)	Saccharomycopsidaceae	1	6		1	5		13
Sporopachydermia clade (1)	Dipodascaceae		4			1		5
Trigonopsidaceae clade (3)	Trigonopsidaceae	4	5	1	2	2		14
Total		101	480	15	138	83	21	838
b) Table Distribution of introns within genes
Genes/Introns	IA	IB	IC	ID	II	Unidentified	TOTAL
atp6			1			2	3
atp8							0
atp9							0
cob	34	57	3	83	16	1	194
cox1	12	386	1	49	56	12	516
cox2			1		1		2
cox3	4	2		3			9
nad1		2	3				5
nad2							0
nad3							0
nad4		1					1
nad5		32		1	1		34
nad6							0
nad4L							0
rnl	50	0	6	2	8	6	72
rns	1				1		2
Total	101	480	15	138	83	21	838
c) Table Distribution of genes containing introns within Families or Phylogenetic clades
Clade/Introns	Families/Gene	rnl	rns	atp6	cob	cox1	cox2	cox3	nad1	nad4	nad5	TOTAL
CUG-Ser1 clade	Debaryomycetaceae	24			40	104					9	177
CUG-Ser1 clade	Metschnikowiaceae				1	2					1	4
Pichiaceae clade	Pichiaceae	12	1		9	29					3	54
Phaffomycetaceae clade	Phaffomycetaceae	9		2	17	40		2				70
LKE clade	Saccharomycetaceae	10			9	41						60
TZ clade	Saccharomycetaceae	7	1		18	53						79
post-WGD clade	Saccharomycetaceae	10			55	116						181
Saccharomycodaceae clade	Saccharomycodaceae (2)					8						8
Dipodascaceae / Trichomoscaceae clade	Trichomonascaceae (2)				2	2					2	6
	Dipodascaceae (11)				24	69	1	7	3		6	110
	UNCERTAIN				1	9					1	11
Lipomycetaceae clade	Lipomycetaceae				7	17			1		5	30
CUG-Ala clade	"Variety"			1	2	12					1	16
CUG-Ser2 clade	Saccharomycopsidaceae				5	5					3	13
Sporopachydermia clade	Dipodascaceae				1	3					1	5
Trigonopsidaceae clade	Trigonopsidaceae				3	6	1		1	1	2	14
Total		72	2	3	194	516	2	9	5	1	34	838

### Sheet: S6.II
Table S6: II) Gene, intron's name, introns' type, gene 5' and 3' insertion sites and sequense position, number of ORFs and ORF's type for the phylogenetic clades: CUG-Ser2, Dipodascaceae/Trichomonascaceae, Saccharomycodaceae, CUG-Ala, Sporopachydermia, Lipomycetaceae and Trigonopsidaceae. The intron analysis for the rest of the phylogenetic clades are already published in previous work (Megarioti…
a/a	species	family	gene	intron	intron type	gene bp position	5' insert position	3' insert position	number of ORFs	ORF	frame	ORF	frame
1	Saccharomycopsis malanga KCN26	CUG-Ser2 clade	cob	cobi1	ID	429	TCATTGAGGT	GCAACAGTTA	1	LAGLIDADG	inframe
2	Saccharomycopsis malanga KCN26	CUG-Ser2 clade	cob	cobi2	II	496	TCCGTTCATC	CTACATTACT	2	LAGLIDADG	inframe	reverse transcriptase domain	no
3	Saccharomycopsis malanga KCN26	CUG-Ser2 clade	cob	cobi3	II	636	TATATTTAAA	GATTTAATTA	1	reverse transcriptase domain	inframe
4	Saccharomycopsis malanga KCN26	CUG-Ser2 clade	cob	cobi4	IB	709	TACTCTTGGT	CACCCTGATA	1	LAGLIDADG	inframe
5	Saccharomycopsis malanga KCN26	CUG-Ser2 clade	cob	cobi5	IA	759	CAGCTTCGAT	TGTACCCGAA	1	LAGLIDADG	no
6	Saccharomycopsis malanga KCN26	CUG-Ser2 clade	cox1_1	cox1_1i1	II	199	ATTGCAATGA	TATTCTTCTT	1	group II intron reverse transcriptase/maturase	no
7	Saccharomycopsis malanga KCN26	CUG-Ser2 clade	cox1_1	cox1_1i2	II	238	CGGAGGTTTT	GGTAATTATT	1	group II intron reverse transcriptase/maturase	inframe
8	Saccharomycopsis malanga KCN26	CUG-Ser2 clade	cox1_2	cox1_2i1	IB	21	ATTCTTCGGT	CACCCCGAGG	1	LAGLIDADG	inframe
9	Saccharomycopsis malanga KCN26	CUG-Ser2 clade	cox1_2	cox1_2i2	IB	168	AGTATGAAGT	CATCATATGT	1	LAGLIDADG	inframe
10	Saccharomycopsis malanga KCN26	CUG-Ser2 clade	cox1_3	cox1_3i1	IB	156	CGTAGTTGGT	CATTTCCACT	1	LAGLIDADG	inframe
11	Saccharomycopsis malanga KCN26	CUG-Ser2 clade	nad5	nad5i1	IB	717	AATGGAGGGC	CCTACACCAG	1	LAGLIDADG	inframe
12	Saccharomycopsis malanga KCN26	CUG-Ser2 clade	nad5	nad5i2	IB	924	TACTATGAGT	CAAATAGGAA	1	LAGLIDADG	inframe
13	Saccharomycopsis malanga KCN26	CUG-Ser2 clade	nad5	nad5i3	II	1182	TTCAAAAGAT	ATAATTATTG	1	group II intron reverse transcriptase/maturase	inframe
14	Yarrowia deformans CBS 2071	Dipodascaceae/Trichomonascaceae clade	cox1	cox1i1	IB	227	TCTTCTTCGT	CATGCCAGCA	1	GIY_YIG	no
15	Yarrowia deformans CBS 2071	Dipodascaceae/Trichomonascaceae clade	cox1	cox1i2	IB	256	AGGTTTTGGT	AACTACCTTA	1	LAGLIDADG	inframe
16	Yarrowia deformans CBS 2071	Dipodascaceae/Trichomonascaceae clade	cox1	cox1i3	IB	402	GATGAACTGT	ATATTTCCCA	1	LAGLIDADG	no
17	Yarrowia deformans CBS 2071	Dipodascaceae/Trichomonascaceae clade	cox1	cox1i4	ID	725	CATCTCTTTT	GATTCTTCGG	1	LAGLIDADG	no
18	Yarrowia deformans CBS 2071	Dipodascaceae/Trichomonascaceae clade	cox1	cox1i5	IB	736	ATTCTTCGGT	CACCCCGAGG	0
19	Yarrowia deformans CBS 2071	Dipodascaceae/Trichomonascaceae clade	cox1	cox1i6	IB	747	ACCCAGAGGT	ATATATTTTA	1	LAGLIDADG	no
20	Yarrowia deformans CBS 2071	Dipodascaceae/Trichomonascaceae clade	cox1	cox1i7	IB	883	TGTATGAAGT	CATCACATGT	1	LAGLIDADG	no
21	Yarrowia deformans CBS 2071	Dipodascaceae/Trichomonascaceae clade	cox1	cox1i8	I (derived)	1123	ATTCCACGAT	TCATACTATG	2	LAGLIDADG	inframe	LAGLIDADG	no
22	Yarrowia deformans CBS 2071	Dipodascaceae/Trichomonascaceae clade	cox1	cox1i9	IB	1141	TGTAGTTGCT	CATTTCCACTA	0
23	Yarrowia deformans CBS 2071	Dipodascaceae/Trichomonascaceae clade	cox1	cox1i10	IB	1311	CTTCTTAGGT	CTTCAAGGAA	0
24	Yarrowia deformans CBS 2071	Dipodascaceae/Trichomonascaceae clade	cox3	cox3i1	ID	444	ATGTTCAGGT	GCCACATTAA	1	LAGLIDADG	no
25	Yarrowia deformans CBS 2071	Dipodascaceae/Trichomonascaceae clade	nad1	nad1i1	IB	129	CTTTGTGGGT	TACTATGGAC	0
26	Yarrowia deformans CBS 2071	Dipodascaceae/Trichomonascaceae clade	nad5	nad5i1	IB	726	TATGGAGGGT	CCTACACCAG	1	LAGLIDADG	inframe
27	Yarrowia galli CBS 9722	Dipodascaceae/Trichomonascaceae clade	cob	cobi1	ID	429	TTTATGAGGT	GCTACAGTTA	0
28	Yarrowia galli CBS 9722	Dipodascaceae/Trichomonascaceae clade	cob	cobi2	IB	507	GAGGAGGGTT	CTCAGTAGGT	1	LAGLIDADG 2	no
29	Yarrowia galli CBS 9722	Dipodascaceae/Trichomonascaceae clade	cob	cobi3	II	684	TTCATTTAAA	GATCTGATCA	1	group II intron reverse transcriptase/maturase	inframe
30	Yarrowia galli CBS 9722	Dipodascaceae/Trichomonascaceae clade	cob	cobi4	IB	757	TACATTAGGT	CACCCTGATA	0
31	Yarrowia galli CBS 9722	Dipodascaceae/Trichomonascaceae clade	cob	cobi5	IA	806	CGGCATCGAT	AGTGCCTGAG	1	LAGLIDADG	no
32	Yarrowia galli CBS 9722	Dipodascaceae/Trichomonascaceae clade	cox1	cox1i1	IB	231	TCTTCTTCGT	TATGCCAGCA	0
33	Yarrowia galli CBS 9722	Dipodascaceae/Trichomonascaceae clade	cox1	cox1i2	IB	259	AGGATTTGGT	AATTACTTAA	0
34	Yarrowia galli CBS 9722	Dipodascaceae/Trichomonascaceae clade	cox1	cox1i3	IB	405	GATGAACTGT	ATATTTCCCA	1	LAGLIDADG	no
35	Yarrowia galli CBS 9722	Dipodascaceae/Trichomonascaceae clade	cox1	cox1i4	ID	727	CACCTTTTCT	GATTCTTCGG	1	LAGLIDADG	no
36	Yarrowia galli CBS 9722	Dipodascaceae/Trichomonascaceae clade	cox1	cox1i5	IB	739	ATTCTTCGGT	CACCCAGAGG	0
37	Yarrowia galli CBS 9722	Dipodascaceae/Trichomonascaceae clade	cox1	cox1i6	IB	749	ACCCAGAGGT	ATATATTTTA	1	LAGLIDADG	no
38	Yarrowia galli CBS 9722	Dipodascaceae/Trichomonascaceae clade	cox1	cox1i7	IB	886	TGTTTGAAGT	CACCACATGT	1	LAGLIDADG	no
39	Yarrowia galli CBS 9722	Dipodascaceae/Trichomonascaceae clade	cox1	cox1i8	IB	992	TCATGATTGT	CAACTCTTTA	1	LAGLIDADG	no
40	Yarrowia galli CBS 9722	Dipodascaceae/Trichomonascaceae clade	cox1	cox1i9	IB	1315	CTTCTTAGGT	CTGCAGGGAA	0
41	Yarrowia galli CBS 9722	Dipodascaceae/Trichomonascaceae clade	cox3	cox3i1	ID	528	ATGTTCAGGT	GCAACATTGA	1	LAGLIDADG 2	inframe
42	Yarrowia galli CBS 9722	Dipodascaceae/Trichomonascaceae clade	nad1	nad1i1	IC1	129	CTTTGTGGGT	TACTATGGAC	0
43	Yarrowia galli CBS 9722	Dipodascaceae/Trichomonascaceae clade	nad5	nad5i1	IB	726	TATGGAGGGT	CCAACACCTG	0
44	Yarrowia galli CBS 9722	Dipodascaceae/Trichomonascaceae clade	nad5	nad5i2	IB	933	AACTATGAGT	CAATTAGGTA	1	LAGLIDADG	inframe
45	Yarrowia phangngaensis CBS 10407	Dipodascaceae/Trichomonascaceae clade	cox1	cox1i1	IB	746	ACCCAGAGGT	ATATATTTTA	1	LAGLIDADG	no
46	Yarrowia phangngaensis CBS 10407	Dipodascaceae/Trichomonascaceae clade	cox1	cox1i2	IB	1311	TTTCTTAGGT	CTACAAGGAA	0
47	Yarrowia alimentaria CBS 10151	Dipodascaceae/Trichomonascaceae clade	cob	cobi1	ID	429	TTTATGAGGT	GCAACAGTTA	1	LAGLIDADG	inframe
48	Yarrowia alimentaria CBS 10151	Dipodascaceae/Trichomonascaceae clade	cob	cobi2	IB	506	GCAACAGTTA	CTCTGTTGGT	1	LAGLIDADG	no
49	Yarrowia alimentaria CBS 10151	Dipodascaceae/Trichomonascaceae clade	cox1	cox1i1	IB	401	GATGAACAGT	ATATTTCCCA	1	LAGLIDADG	no
50	Yarrowia alimentaria CBS 10151	Dipodascaceae/Trichomonascaceae clade	cox1	cox1i2	Unidentified	724	CATTTATTCT	GATTCTTCGG	1	LAGLIDADG	no
51	Yarrowia alimentaria CBS 10151	Dipodascaceae/Trichomonascaceae clade	cox1	cox1i3	IB	746	ATCCAGAGGT	ATATATTTTA	1	LAGLIDADG	no
52	Yarrowia alimentaria CBS 10151	Dipodascaceae/Trichomonascaceae clade	cox1	cox1i4	IB	1311	CTTCTTAGGT	CTACAAGGAA	0
53	Yarrowia alimentaria CBS 10151	Dipodascaceae/Trichomonascaceae clade	nad5	nad5i1	IB	667	TATGGAGGGT	CCTACACCAG	1	LAGLIDADG	inframe
54	Yarrowia prachuapensis WB15	Dipodascaceae/Trichomonascaceae clade	cox1	cox1i1	IB	737	ATCCAGAGGT	TTATATATTA	1	LAGLIDADG	no
55	Yarrowia lipolytica CBS 599 / W29	Dipodascaceae/Trichomonascaceae clade	cob	cobi1	ID	429	TTTATGAGGT	GCTACAGTTA	1	LAGLIDADG 2	inframe
56	Yarrowia lipolytica CBS 599 / W29	Dipodascaceae/Trichomonascaceae clade	cob	cobi2	IB	506	GAGGTGGGTT	CTCAGTAGGT	2	unknown	no	LAGLIDADG	no
57	Yarrowia lipolytica CBS 599 / W29	Dipodascaceae/Trichomonascaceae clade	cob	cobi3	IB	756	TAAATTAGGT	CATCCAGATA	1	LAGLIDADG	no
58	Yarrowia lipolytica CBS 599 / W29	Dipodascaceae/Trichomonascaceae clade	cob	cobi4	IA	806	CAGCATCGAT	AGTTCCAGAG	2	LAGLIDADG	no	unknown	no
59	Yarrowia lipolytica CBS 599 / W29	Dipodascaceae/Trichomonascaceae clade	cox1	cox1i1	IB	227	TCTTCTTCGT	CATGCCAGCT	1	GIY_YIG	no
60	Yarrowia lipolytica CBS 599 / W29	Dipodascaceae/Trichomonascaceae clade	cox1	cox1i2	IB	255	AGGTTTTGGT	AATTACTTAA	1	LAGLIDADG	inframe
61	Yarrowia lipolytica CBS 599 / W29	Dipodascaceae/Trichomonascaceae clade	cox1	cox1i3	IB	401	GATGAACTGT	ATATTTCCCA	1	LAGLIDADG	no
62	Yarrowia lipolytica CBS 599 / W29	Dipodascaceae/Trichomonascaceae clade	cox1	cox1i4	ID	724	CACCTATTCT	GATTCTTCGG	1	LAGLIDADG	no
63	Yarrowia lipolytica CBS 599 / W29	Dipodascaceae/Trichomonascaceae clade	cox1	cox1i5	IB	735	ATTCTTCGGT	CACCCAGAGG	0
64	Yarrowia lipolytica CBS 599 / W29	Dipodascaceae/Trichomonascaceae clade	cox1	cox1i6	IB	746	ACCCAGAGGT	ATATATTTTA	1	LAGLIDADG	no
65	Yarrowia lipolytica CBS 599 / W29	Dipodascaceae/Trichomonascaceae clade	cox1	cox1i7	IB	882	TGTTTGAAGT	CATCACATGT	1	LAGLIDADG	no
66	Yarrowia lipolytica CBS 599 / W29	Dipodascaceae/Trichomonascaceae clade	cox1	cox1i8	I(derived)	1122	ATTCCACGAT	TCATACTATG	1	LAGLIDADG	inframe
67	Yarrowia lipolytica CBS 599 / W29	Dipodascaceae/Trichomonascaceae clade	cox1	cox1i9	IB	1140	TGTAGTAGCT	CATTTCCACTA	0
68	Yarrowia lipolytica CBS 599 / W29	Dipodascaceae/Trichomonascaceae clade	cox1	cox1i10	IB	1310	CTTCTTAGGT	CTACAAGGAA	0
69	Yarrowia lipolytica CBS 599 / W29	Dipodascaceae/Trichomonascaceae clade	cox3	cox3i1	ID	444	ATGTTCAGGT	GCCACATTAA	1	LAGLIDADG 2	no
70	Yarrowia lipolytica CBS 599 / W29	Dipodascaceae/Trichomonascaceae clade	nad1	nad1i1	IC1	129	CTTTGTGGGT	TACTATGGAC	0
71	Yarrowia lipolytica CBS 599 / W29	Dipodascaceae/Trichomonascaceae clade	nad5	nad5i1	IB	726	TATGGAGGGT	CCAACACCAG	1	LAGLIDADG	inframe
72	Yarrowia lipolytica CBS 599 / W29	Dipodascaceae/Trichomonascaceae clade	nad5	nad5i2	IB	933	TACAATGAGT	CAACTTGGTA	1	LAGLIDADG	inframe
73	Dipodascus magnusii CBS 234.85	Dipodascaceae/Trichomonascaceae clade	cob	cobi1	ID	393	ATTCCTGGGT	TACGTTTTAC	1	GIY_YIG	inframe
74	Dipodascus magnusii CBS 234.85	Dipodascaceae/Trichomonascaceae clade	cob	cobi2	ID	429	TCTATGAGGT	GCAACAGTTA	1	LAGLIDADG 2	no
75	Dipodascus magnusii CBS 234.85	Dipodascaceae/Trichomonascaceae clade	cob	cobi3	I(derived)	490	CGTAGTAGAG	TCATCTGAGG	1	LAGLIDADG	no
76	Dipodascus magnusii CBS 234.85	Dipodascaceae/Trichomonascaceae clade	cob	cobi4	IB	756	CACACTAGGT	CATCCTGACA	1	LAGLIDADG	inframe
77	Dipodascus magnusii CBS 234.85	Dipodascaceae/Trichomonascaceae clade	cox1	cox1i1	IB	252	TTTCTTTGGT	AACTACCTTG	1	LAGLIDADG	inframe
78	Dipodascus magnusii CBS 234.85	Dipodascaceae/Trichomonascaceae clade	cox1	cox1i2	IB	398	GGTGAACTGT	ATACCCACCT	1	LAGLIDADG	no
79	Dipodascus magnusii CBS 234.85	Dipodascaceae/Trichomonascaceae clade	cox1	cox1i3	ID	638	GGCTAACCAT	GTTACTAACA	1	LAGLIDADG	no
80	Dipodascus magnusii CBS 234.85	Dipodascaceae/Trichomonascaceae clade	cox1	cox1i4	ID	721	CACCTCTTCT	GATTCTTCGG	1	LAGLIDADG	no
81	Dipodascus magnusii CBS 234.85	Dipodascaceae/Trichomonascaceae clade	cox1	cox1i5	IB	743	ATCCTGAGGT	TTATATCCTT	1	LAGLIDADG	no
82	Dipodascus magnusii CBS 234.85	Dipodascaceae/Trichomonascaceae clade	cox1	cox1i6	IB	819	TGTCTTCGGT	CAATTAGGTA	1	LAGLIDADG	inframe
83	Dipodascus magnusii CBS 234.85	Dipodascaceae/Trichomonascaceae clade	cox1	cox1i7	IB	912	TGACACAGAT	ACTAGAGCAT	1	LAGLIDADG	inframe
84	Dipodascus magnusii CBS 234.85	Dipodascaceae/Trichomonascaceae clade	cox1	cox1i8	IB	983	TCAGTTGACT	AGCAACATTA	1	LAGLIDADG 2	no
85	Dipodascus magnusii CBS 234.85	Dipodascaceae/Trichomonascaceae clade	cox1	cox1i9	IB	1137	CGTTGTGGCT	CACTTCCATT	1	LAGLIDADG	inframe
86	Dipodascus magnusii CBS 234.85	Dipodascaceae/Trichomonascaceae clade	cox3	cox3i1	IA	631	GGTACAGGGT	TCCATGGAAT	1	LAGLIDADG	no
87	Magnusiomyces tetrasperma NRRL Y-7288	Dipodascaceae/Trichomonascaceae clade	cob	cobi1	ID	393	ATTCCTGGGT	TACGTTTTAC	1	GIY_YIG	inframe
88	Magnusiomyces tetrasperma NRRL Y-7288	Dipodascaceae/Trichomonascaceae clade	cob	cobi2	ID	429	TCTATGAGGT	GCAACAGTAA	1	LAGLIDADG 2	no
89	Magnusiomyces tetrasperma NRRL Y-7288	Dipodascaceae/Trichomonascaceae clade	cox1	cox1i1	I(derived)	252	ATTCTTCGGT	AACTACCTCG	0
90	Magnusiomyces tetrasperma NRRL Y-7288	Dipodascaceae/Trichomonascaceae clade	cox1	cox1i2	Unidentified	398	GATGGACTGT	ATACCCACCT	0
91	Magnusiomyces tetrasperma NRRL Y-7288	Dipodascaceae/Trichomonascaceae clade	cox1	cox1i3	IB	743	ACCCCGAGGT	TTATATCCTA	1	LAGLIDADG	no
92	Magnusiomyces tetrasperma NRRL Y-7288	Dipodascaceae/Trichomonascaceae clade	cox1	cox1i4	IB	983	TCAGTTGACT	AGCAACACT	0
93	Magnusiomyces tetrasperma NRRL Y-7288	Dipodascaceae/Trichomonascaceae clade	cox1	cox1i5	IB	1138	CGTAGTCGCT	CACTTCCACT	1	LAGLIDADG	inframe
94	Magnusiomyces tetrasperma NRRL Y-7288	Dipodascaceae/Trichomonascaceae clade	cox1	cox1i6	Unidentified	1308	TGCATTAGGA	CTACAAGGAA	0
95	Magnusiomyces tetrasperma NRRL Y-7288	Dipodascaceae/Trichomonascaceae clade	cox3	cox3i1	IA	631	GGAACTGGGT	TCCACGGAT	0
96	Magnusiomyces tetrasperma NRRL Y-7288	Dipodascaceae/Trichomonascaceae clade	cox3	cox3i2	I(derived)	640	TCCACGGAT	TACACGTAAT	0
97	Magnusiomyces magnusii 270	Dipodascaceae/Trichomonascaceae clade	cob	cobi1	ID	393	ATTCCTGGGT	TACGTTTTAC	1	GIY_YIG	inframe
98	Magnusiomyces magnusii 270	Dipodascaceae/Trichomonascaceae clade	cob	cobi2	ID	429	TCTATGAGGT	GCAACAGTTA	1	LAGLIDADG 2	no
99	Magnusiomyces magnusii 270	Dipodascaceae/Trichomonascaceae clade	cob	cobi3	I(derived)	490	GTAGTTGAGT	TCATCTGAGG	1	LAGLIDADG	no
100	Magnusiomyces magnusii 270	Dipodascaceae/Trichomonascaceae clade	cob	cobi4	IB	756	CACACTAGGT	CATCCTGACA	1	LAGLIDADG	inframe
101	Magnusiomyces magnusii 270	Dipodascaceae/Trichomonascaceae clade	cox1	cox1i1	IB	252	TTTCTTTGGT	AACTACCTTG	1	LAGLIDADG	inframe
102	Magnusiomyces magnusii 270	Dipodascaceae/Trichomonascaceae clade	cox1	cox1i2	IB	398	GGTGAACTGT	ATACCCACCT	1	LAGLIDADG	no
103	Magnusiomyces magnusii 270	Dipodascaceae/Trichomonascaceae clade	cox1	cox1i3	ID	721	CACCTCTTCT	GATTCTTCGG	1	LAGLIDADG	no
104	Magnusiomyces magnusii 270	Dipodascaceae/Trichomonascaceae clade	cox1	cox1i4	IB	743	ATCCTGAGGT	TTACATCCTT	1	LAGLIDADG	no
105	Magnusiomyces magnusii 270	Dipodascaceae/Trichomonascaceae clade	cox1	cox1i5	IB	819	TGTCTTCGGT	CAATTAGGTA	1	LAGLIDADG	inframe
106	Magnusiomyces magnusii 270	Dipodascaceae/Trichomonascaceae clade	cox1	cox1i6	IB	983	TCAGTTGACT	AGCAACATTA	0
107	Magnusiomyces magnusii 270	Dipodascaceae/Trichomonascaceae clade	cox1	cox1i7	IB	1137	CGTTGTGGCT	CACTTCCATT	1	LAGLIDADG	inframe
108	Magnusiomyces magnusii 270	Dipodascaceae/Trichomonascaceae clade	cox3	cox3i1	IA	631	GGTACAGGGT	TTCATGGAAT	1	LAGLIDADG	no
109	Magnusiomyces ingens NRRL Y-17630	Dipodascaceae/Trichomonascaceae clade	cob	cobi1	IA	490	ATAGTAGAGT	TCATTTGAGG	1	LAGLIDADG	no
110	Magnusiomyces ingens NRRL Y-17630	Dipodascaceae/Trichomonascaceae clade	cox1	cox1i1	II	71	ACATCGCAAT	ATTATATTTA	1	group II intron reverse transcriptase/maturase	no
111	Magnusiomyces ingens NRRL Y-17630	Dipodascaceae/Trichomonascaceae clade	cox1	cox1i2_twintron	ID	792	AATAATTAAT	TTCCTCAAAT	1	LAGLIDADG	inframe
112	Magnusiomyces ingens NRRL Y-17630	Dipodascaceae/Trichomonascaceae clade	cox1		IB		ATATCAATTT	TTTTTTTTAA	1	LAGLIDADG	inframe
113	Magnusiomyces ingens NRRL Y-17630	Dipodascaceae/Trichomonascaceae clade	cox1		IB		TATTTGAAAT	ATTGTTAGTG	1	LAGLIDADG	no
114	Magnusiomyces ingens NRRL Y-17630	Dipodascaceae/Trichomonascaceae clade	cox1	cox1i3	IB	1146	TGTTGTTGCT	CACTTCCATT	1	LAGLIDADG	inframe
115	Magnusiomyces ingens NRRL Y-17630	Dipodascaceae/Trichomonascaceae clade	cox2	cox2i1	IC1	651	ATTTTACGGT	CAATGTAGTG	1	GIY_YIG	no
116	Magnusiomyces capitatus NRRL Y-17686	Dipodascaceae/Trichomonascaceae clade	cob	cobi1	IA	490	GTAGTTGAGT	TCATTTGAGG	1	LAGLIDADG	no
117	Magnusiomyces capitatus NRRL Y-17686	Dipodascaceae/Trichomonascaceae clade	cob	cobi2	IB	797	TACTTTAGGT	CACCCTGACA	1	LAGLIDADG	no
118	Magnusiomyces capitatus NRRL Y-17686	Dipodascaceae/Trichomonascaceae clade	cox1	cox1i1	IB	300	TTTCTTTGGT	AACTATTTAG	1	LAGLIDADG	no
119	Magnusiomyces capitatus NRRL Y-17686	Dipodascaceae/Trichomonascaceae clade	cox1	cox1i2	IB	675	GCTTGCTGCT	GGATTAACAA	1	LAGLIDADG	inframe
120	Magnusiomyces capitatus NRRL Y-17686	Dipodascaceae/Trichomonascaceae clade	cox1	cox1i3	IB	780	GTTCTTCGGT	CATCCAGAGG	1	LAGLIDADG	inframe
121	Magnusiomyces capitatus NRRL Y-17686	Dipodascaceae/Trichomonascaceae clade	cox1	cox1i4	IB	960	AGATACAGAT	ACTAGAGCAT	1	LAGLIDADG	inframe
122	Magnusiomyces capitatus NRRL Y-17686	Dipodascaceae/Trichomonascaceae clade	cox1	cox1i5	I(derived)	1167	ATTCCATGAT	ACATATTATG	1	LAGLIDADG	inframe
123	Magnusiomyces capitatus NRRL Y-17686	Dipodascaceae/Trichomonascaceae clade	cox1	cox1i6	IB	1185	TGTAGTAGCT	CACTTCCATT	1	LAGLIDADG	inframe
124	Groenewaldozyma (Candida) salmanticensis CBS 5121	Dipodascaceae/Trichomonascaceae clade	cob	cobi1	ID	402	ATTTATGGGT	TATTGTTGTG	1	GIY_YIG	inframe
125	Groenewaldozyma (Candida) salmanticensis CBS 5121	Dipodascaceae/Trichomonascaceae clade	cox1	cox1i1	IB	1326	TTTTCTTGGT	TTAAATGGTC	0
126	Groenewaldozyma (Candida) salmanticensis CBS 5121	Dipodascaceae/Trichomonascaceae clade	nad5	nad5i1	IB	717	TATGGAAGGT	CCCACTCCAG	0
127	Groenewaldozyma salmanticensis	Dipodascaceae/Trichomonascaceae clade	cob	cobi1	ID	402	ATTTATGGGT	TATTGTTGTG	1	GIY_YIG	inframe
128	Groenewaldozyma salmanticensis	Dipodascaceae/Trichomonascaceae clade	cox1	cox1i1	IB	1326	TTTTCTTGGT	TTAAATGGTC	0
129	Groenewaldozyma salmanticensis	Dipodascaceae/Trichomonascaceae clade	nad5	nad5i1	IB	717	TATGGAAGGT	CCCACTCCAG	0
130	Candida santjacobensis CBS 8183	Dipodascaceae/Trichomonascaceae clade	cob	cobi1	IB	393	ATTTTTAGGT	ATTTTTAGGT	0
131	Candida santjacobensis CBS 8183	Dipodascaceae/Trichomonascaceae clade	cox1	cox1i1	IB	135	CTTTTTTGGT	AACTATATAG	0
132	Candida santjacobensis CBS 8183	Dipodascaceae/Trichomonascaceae clade	cox1	cox1i2	IB	1020	TGTAGTTGCT	CATTTTCACT	0
133	Candida santjacobensis CBS 8183	Dipodascaceae/Trichomonascaceae clade	cox1	cox1i3	Unidentified	1191	TTTCCTAGGT	CTACAGGCTA	0
134	Candida santjacobensis CBS 8183	Dipodascaceae/Trichomonascaceae clade	nad5	nad5i	IB	717	TATGGAAGGT	CCTACACCAG	0
135	Starmerella bacillaris CECT 11046	Dipodascaceae/Trichomonascaceae clade	cox1	cox1i1	Unidentified	437	GATGAACGTT	ATATCCTCCT	1	LAGLIDADG	no
136	Starmerella bacillaris CECT 11046	Dipodascaceae/Trichomonascaceae clade	cox1	cox1i2_twintron	ID	762	TATTTTCTAT	TCTTTTATAA	1	LAGLIDADG	inframe
137	Starmerella bacillaris CECT 11046	Dipodascaceae/Trichomonascaceae clade	cox1		IB		TTATAATTAT	TATCTTAAGC	1	LAGLIDADG	no
138	Starmerella bacillaris CECT 11046	Dipodascaceae/Trichomonascaceae clade	cox1	cox1i3	Unidentified	951	AGATGCAGAT	AGTAGAGCTT	1	LAGLIDADG	inframe
139	Starmerella bacillaris CECT 11046	Dipodascaceae/Trichomonascaceae clade	cox1	cox1i4	IB	1176	TGTTGTAGCT	CATTTTCATT	1	LAGLIDADG	inframe
140	Saccharomyces ludwigii strain Y-8871	Saccharomycodaceae clade	cox1	cox1i1	II	169	TTATTTAATG	TTTTAGTAAC	1	group II intron reverse transcriptase/maturase	inframe
141	Saccharomyces ludwigii strain Y-8871	Saccharomycodaceae clade	cox1	cox1i2	IB	386	GTTGAACTGT	ATATCCTCCA	1	LAGLIDADG	no
142	Saccharomyces ludwigii strain Y-8871	Saccharomycodaceae clade	cox1	cox1i3	ID	709	CATTTATTCT	GATTTTTTGG	1	LAGLIDADG	no
143	Saccharomyces ludwigii strain Y-8871	Saccharomycodaceae clade	cox1	cox1i4	II	926	CATCGGCTAC	AATGATTATT	0
144	Saccharomyces ludwigii strain Y-8871	Saccharomycodaceae clade	cox1	cox1i5	IB	971	TCTCATGATT	GGCTACAATC	1	LAGLIDADG	no
145	Saccharomyces ludwigii strain Y-8871	Saccharomycodaceae clade	cox1	cox1i6	IB	1107	ATTCCATGAT	ACTTATTATG	0
146	Saccharomyces ludwigii strain Y-8871	Saccharomycodaceae clade	cox1	cox1i7	II	1132	GCTCATTTCC	ATTATGTATT	0
147	Hanseniaspora uvarum MUCL 31704	Saccharomycodaceae clade	cox1	coxi1	IB	714	ATTCTTTGGT	CATCCAGAAG	1	LAGLIDADG	inframe
148	Peterozyma toletana NRRL YB-4247	CUG-Ala clade	atp6	atp6i1	IC2	554	CAGCCAACAC	ATTATCAGGA	0
149	Peterozyma toletana NRRL YB-4247	CUG-Ala clade	cob	cobi1	IB	490	ATTGTACCCT	TCATTTGAGG	0
150	Peterozyma toletana NRRL YB-4247	CUG-Ala clade	cob	cobi2	Unidentified	806	CTGCATCGAT	TGTACCTGAA	0
151	Peterozyma toletana NRRL YB-4247	CUG-Ala clade	cox1	cox1i1	IB	218	TCTTCTTGGT	TATGCCAGCC	0
152	Peterozyma toletana NRRL YB-4247	CUG-Ala clade	cox1	cox1i2	II	387	TACAGGTTGA	ACAGTGTACC	0
153	Peterozyma toletana NRRL YB-4247	CUG-Ala clade	cox1	cox1i3	ID	715	CATCTTTTCT	GATTCTTTGG	0
154	Peterozyma toletana NRRL YB-4247	CUG-Ala clade	cox1	cox1i4	IB	726	ATTCTTTGGT	CATCCAGAGG	0
155	Peterozyma toletana NRRL YB-4247	CUG-Ala clade	cox1	cox1i5	IB	906	AGATGTAGAT	TCTAGAGCCT	1	LAGLIDADG	inframe
156	Peterozyma toletana NRRL YB-4247	CUG-Ala clade	cox1	cox1i6	Unidentified	977	TCTCATGACT	TGCAACATTA	1	LAGLIDADG	no
157	Peterozyma toletana NRRL YB-4247	CUG-Ala clade	cox1	cox1i7	IB	1113	ATTCCATGAT	ACTTATTATG	0
158	Peterozyma toletana NRRL YB-4247	CUG-Ala clade	cox1	cox1i8	IB	1131	TGTAATTGGT	CATTTCCATT	0
159	Peterozyma toletana NRRL YB-4247	CUG-Ala clade	cox1	cox1i9	Unidentified	1302	TTTCTTAGGT	ATTAACGGAA	0
160	Peterozyma toletana NRRL YB-4247	CUG-Ala clade	nad5	nad5i1	IB	717	CATGGAAGGC	CCAACACCGG	1	LAGLIDADG 2	inframe
161	Nakazawaea holstii NRRL Y-2155	CUG-Ala clade	cox1	cox1i1	IB	422	GTTGAACTGT	ATACCCTCCA	1	LAGLIDADG	no
162	Pachysolen tannophilus NRRL Y-2460	CUG-Ala clade	cox1	cox1i1	II(derived)	947	CATCGGCTAC	AATGGTAATT	0
163	Pachysolen tannophilus NRRL Y-2460	CUG-Ala clade	cox1	cox1i2	IB	992	TCTCATGATT	AGCAACATTA	1	LAGLIDADG 2	no
164	Sporopachydermia lactativora NRRL Y-11591	Sporopachydermia clade	cob	cobi1	IB	756	TGATATGGGT	CACCCAGATA	1	LAGLIDADG	inframe
165	Sporopachydermia lactativora NRRL Y-11591	Sporopachydermia clade	cox1	cox1i1	IB	383	GATGAACGGT	ATATCCACCA	1	LAGLIDADG	no
166	Sporopachydermia lactativora NRRL Y-11591	Sporopachydermia clade	cox1	cox1i2	II	250	ATAAAAATTT	TCTCGTGAAT	1	group II intron reverse transcriptase/maturase	no
167	Sporopachydermia lactativora NRRL Y-11591	Sporopachydermia clade	cox1	cox1i3	IB	396	ATTCCATGAT	ACTTACTATG	1	LAGLIDADG	inframe
168	Sporopachydermia lactativora NRRL Y-11591	Sporopachydermia clade	nad5	nadi5	IB	758	CTACTATGGT	AACAGCTGGT	1	LAGLIDADG	no
169	Lipomyces lipofer NRRL Y-11555	Lipomycetaceae clade	cob	cobi1	ID	315	ACTTTGGGGT	GCGACAGTTA	1	LAGLIDADG	no
170	Lipomyces lipofer NRRL Y-11555	Lipomycetaceae clade	cox1	cox1i1	IA	718	CATCTTTTCT	GGTTCTTTGG	1	LAGLIDADG	no
171	Lipomyces lipofer NRRL Y-11555	Lipomycetaceae clade	cox1	cox1i2	IB	1116	TTTCCATGAT	ACTTATTATG	1	LAGLIDADG	inframe
172	Lipomyces lipofer NRRL Y-11555	Lipomycetaceae clade	cox1	cox1i3	IB	1305	TTTCCTAGGT	TTACAAGGAA	0
173	Lipomyces mesembrius NRRL Y-27506	Lipomycetaceae clade	cob	cobi1	IB	201	TGTTGAGCAT	ATTATGAGAG	1	LAGLIDADG	no
174	Lipomyces mesembrius NRRL Y-27506	Lipomycetaceae clade	cob	cobi2	ID	429	ATTGTGGGGT	GCAACAGTAA	1	LAGLIDADG	no
175	Lipomyces mesembrius NRRL Y-27506	Lipomycetaceae clade	cob	cobi3	IB	820	CCAGAGTGGT	ATCTATTACC	1	LAGLIDADG	no
176	Lipomyces mesembrius NRRL Y-27506	Lipomycetaceae clade	cox1	cox1i1	IB	314	TCTTTATGGT	TATGCCTGCT	1	GIY_YIG	no
177	Lipomyces mesembrius NRRL Y-27506	Lipomycetaceae clade	cox1	cox1i2	IA	378	AGCTCCGGAT	ATGGCATTCC	1	LAGLIDADG	inframe
178	Lipomyces mesembrius NRRL Y-27506	Lipomycetaceae clade	cox1	cox1i3	IB	488	GATGGACAGT	TTATCCTCCT	1	LAGLIDADG	no
179	Lipomyces mesembrius NRRL Y-27506	Lipomycetaceae clade	cox1	cox1i4	IB	717	TTTAGCCGGT	GCAATTACAA	1	LAGLIDADG	inframe
180	Lipomyces mesembrius NRRL Y-27506	Lipomycetaceae clade	cox1	cox1i5	ID	811	CATTTGTTTT	GGTTCTTTGG	1	LAGLIDADG	no
181	Lipomyces mesembrius NRRL Y-27506	Lipomycetaceae clade	cox1	cox1i6	IB	1073	TTAGTTGGTT	AGCTACTTTA	1	LAGLIDADG	no
182	Lipomyces mesembrius NRRL Y-27506	Lipomycetaceae clade	cox1	cox1i7	IB	1209	ATTTCATGAT	ACTTATTATG	1	LAGLIDADG	inframe
183	Lipomyces mesembrius NRRL Y-27506	Lipomycetaceae clade	nad1	nad1i1	IB	618	ACCGGAGGCT	GAATCTGAAT	0
184	Lipomyces mesembrius NRRL Y-27506	Lipomycetaceae clade	nad5	nad5i1	IB	804	CATGGAGGGT	CCTACTCCTG	1	LAGLIDADG	inframe
185	Lipomyces mesembrius NRRL Y-27506	Lipomycetaceae clade	nad5	nad5i2	IB	845	CTACTATGGT	AACAGCTGGG	1	LAGLIDADG	no
186	Lipomyces oligophaga NRRL Y-17247	Lipomycetaceae clade	cob	cobi1	ID	429	TTTATGGGGT	GCAACTGTTA	1	LAGLIDADG	no
187	Lipomyces oligophaga NRRL Y-17247	Lipomycetaceae clade	cob	cobi2	IB	756	TACTTTAGGT	CACCCTGATA	1	LAGLIDADG	inframe
188	Lipomyces oligophaga NRRL Y-17247	Lipomycetaceae clade	cob	cobi3	IA	806	CTGCATCCAT	AGTTCCTGAA	1	var1 domain	no
189	Lipomyces oligophaga NRRL Y-17247	Lipomycetaceae clade	cox1	cox1i1	II	277	TTTTTAATGA	TTTTTTTCTT	1	group II intron reverse transcriptase/maturase	no
190	Lipomyces oligophaga NRRL Y-17247	Lipomycetaceae clade	cox1	cox1i2_twintron	ID	784	CAACATCTTT	TTTTCTTGAA	0
191	Lipomyces oligophaga NRRL Y-17247	Lipomycetaceae clade	cox1		IB		AAATATTTTA	GTTTGCATCC	1	LAGLIDADG	no
192	Lipomyces oligophaga NRRL Y-17247	Lipomycetaceae clade	cox1	cox1i3	IB	885	TATCTTTGGT	TATATTGGTA	0
193	Lipomyces oligophaga NRRL Y-17247	Lipomycetaceae clade	cox1	cox1i4	IB	1135	ATTGGAGGAT	TAAGTGGTAT	1	GIY_YIG	no
194	Lipomyces oligophaga NRRL Y-17247	Lipomycetaceae clade	cox1	cox1i5	IB	1203	TGTTATCGCT	CATTTTCATT	1	LAGLIDADG	inframe
195	Lipomyces oligophaga NRRL Y-17247	Lipomycetaceae clade	nad5	nad5i1	IB	726	TATGGAGGGT	CCTACACCTG	0
196	Lipomyces oligophaga NRRL Y-17247	Lipomycetaceae clade	nad5	nad5i2	IB	767	CTACTATGGT	AACAGCTGG	1	LAGLIDADG	no
197	Lipomyces oligophaga NRRL Y-17247	Lipomycetaceae clade	nad5	nad5i3	IB	933	TACTATGAGT	CAATTAGGAA	1	LAGLIDADG	inframe
198	Tortispora ganteri NRRL Y-17035	Trigonopsidaceae clade	cob	cobi1	ID	429	TTTCTGGGGT	GCAACAGTTA	1	LAGLIDADG	no
199	Tortispora ganteri NRRL Y-17035	Trigonopsidaceae clade	cob	cobi2	IA	806	CTATTTCAAT	AGTACCTGAA	1	LAGLIDADG	no
200	Tortispora ganteri NRRL Y-17035	Trigonopsidaceae clade	cox2	cox2i1	II	370	TGATATTGAA	CTTATGAATA	1	rnpB	no
201	Tortispora starmeri NRRL Y-63665	Trigonopsidaceae clade	cox1	cox1i1	ID	730	CATCTTTTCT	GGTTCTTTGG	1	LAGLIDADG	no
202	Trigonopsis vinaria NRRL Y-5715	Trigonopsidaceae clade	cob	cobi1	IA	806	CAGCAGCCAT	AGTTCCTGAA	0
203	Trigonopsis vinaria NRRL Y-5715	Trigonopsidaceae clade	cox1	cox1i1	IA	388	GGAACTGGAT	GGACCGT	1	LAGLIDADG	no
204	Trigonopsis vinaria NRRL Y-5715	Trigonopsidaceae clade	cox1	cox1i2	IB	395	GGACCGT	ATATCCTCCC	1	LAGLIDADG	no
205	Trigonopsis vinaria NRRL Y-5715	Trigonopsidaceae clade	cox1	cox1i3	IB	729	ATTCTTCGGT	CATCCAGAAG	1	LAGLIDADG	inframe
206	Trigonopsis vinaria NRRL Y-5715	Trigonopsidaceae clade	cox1	cox1i4	II	935	CTAGCGCTAC	TATGGTTATT	1	LAGLIDADG	no
207	Trigonopsis vinaria NRRL Y-5715	Trigonopsidaceae clade	cox1	cox1i5	IA	1116	ATTCCATGAT	TCATATTATG	1	LAGLIDADG	inframe
208	Trigonopsis vinaria NRRL Y-5715	Trigonopsidaceae clade	nad1	nad1i1	IC1	129	TTACGTAGGT	GTATATGGT	0
209	Trigonopsis vinaria NRRL Y-5715	Trigonopsidaceae clade	nad4	nad4i1	IB	1043	ATTCATCAAT	CAAGCACATG	1	LAGLIDADG	no
210	Trigonopsis vinaria NRRL Y-5715	Trigonopsidaceae clade	nad5	nad5i1	IB	767	GTACTATGGT	TACAGCTGGG	1	LAGLIDADG	no
211	Trigonopsis vinaria NRRL Y-5715	Trigonopsidaceae clade	nad5	nad5i2	IB	933	AACTATGAGT	CAATTAGGGA	1	LAGLIDADG	inframe
